# Genotype networks of 80 quantitative *Arabidopsis thaliana* phenotypes reveal phenotypic evolvability despite pervasive epistasis

**DOI:** 10.1101/2020.02.26.966390

**Authors:** Gabriel Schweizer, Andreas Wagner

## Abstract

We study the genotype-phenotype maps of 80 quantitative phenotypes in the model plant *Arabidopsis thaliana,* by representing the genotypes affecting each phenotype as a genotype network. In such a network, each vertex or node corresponds to an individual’s genotype at all those genomic loci that affect a given phenotype. Two vertices are connected by an edge if the associated genotypes differ in exactly one nucleotide. The 80 genotype networks we analyze are based on data from genome-wide association studies of 199 *A. thaliana* accessions. They form connected graphs whose topography differs substantially among phenotypes. We focus our analysis on the incidence of epistasis (non-additive interactions among mutations) because a high incidence of epistasis can reduce the accessibility of evolutionary paths towards high or low phenotypic values. We find epistatic interactions in 67 phenotypes, and in 51 phenotypes every pairwise mutant interaction is epistatic. Moreover, we find phenotype-specific differences in the fraction of accessible mutational paths to maximum phenotypic values. However, even though epistasis affects the accessibility of maximum phenotypic values, the relationships between genotypic and phenotypic change of our analyzed phenotypes are sufficiently smooth that some evolutionary paths remain accessible for most phenotypes, even where epistasis is pervasive. The genotype network representation we use can complement existing approaches to understand the genetic architecture of polygenic traits in many different organisms.

**Author summary:** How genotypic change relates to phenotypic change is a fundamental problem in evolutionary biology. A smooth relationship between genotypic and phenotypic change facilitates phenotypic evolution, whereas a rugged one hampers it, because evolutionary change on a rugged landscape does not allow a monotonic increase or decrease in phenotypic value. We use data from multiple genome-wide association studies for 80 different phenotypes in the thale cress *Arabidopsis thaliana* to construct 80 genotype-phenotype maps for these phenotypes. We use a network representation for each map, where a vertex corresponds to a genotype, and where two vertices are connected if they differ in a single nucleotide. We study the incidence of non-additive interactions between mutations as a proxy for the ease to reach extreme phenotypic values of these maps. This incidence varies greatly among phenotypes, but even where it is highest, some monotonic pathways to high or low phenotypic values exist for the vast majority of phenotypes, such that the underlying phenotypes are accessible to adaptive evolution.
