## Supplementary material for "Genotype networks of 80 quantitative *Arabidopsis thaliana* phenotypes reveal phenotypic evolvability despite pervasive epistasis": S1Table

### Sheet: SupplementaryTable1
S1 Table: Overview of phenotypes and summary of results
phenotype name1	phenotype number1	phenotype category1	number of accessions used in GWAS1	optimal P-value (-log10)	genomic positions with optimal P-value	number of genotype network components	maximum component size	number of squares in genotype network	number of vertices in genotype network	number of edges in genotype network	number of unique genotypes in genotype network	coefficient of variation2	number of vertices used to calcualte coefficient of variation2	fraction of squares with magnitude epistasis	fraction of squares with simple sign epistasis	fraction of squares with reciprocal sign epistasis	mean vertex betweenness	mean length of all mutational paths2	mean length of mutational paths to maximum phenotypic value2	fraction of accessible mutational paths to maximum phenotypic value2	mean length of mutational paths to minimum phenotypic value2	fraction of accessible mutational paths to maximum phenotypic value2
4W	100	flowering	119	6.5	352	6	25	3	36	33	83	0.154907	4	0	0.333333	0.666667	13.0833	2.5342	1	1	2.29167	0.458333
Li7	101	ions	93	6.5	63	4	10	1	19	16	29	0.100571	3	0	1	0	3.63158	2.32	2.1	0.8	1	1
FT22	102	flowering	193	7	436	6	30	11	44	49	99	0.408603	7	0.272727	0.545455	0.181818	18.8636	2.82819	2.2	0.2	1	1
As2	103	defense	175	7	9778	5	19	1	27	23	112	1.11217	1	0	0	0	7.88889	2.21714	1	1	no single vertex with minimum phenotypic value	no single vertex with minimum phenotypic value
SDV	104	flowering	159	7.5	1799	3	27	2	34	33	94	0.125577	4	0	1	0	13.0882	2.23611	2.07692	0.307692	2.96154	0.769231
Mg25	105	ions	93	5	9	1	25	8	25	32	25	0.0608162	8	0.625	0.375	0	35.04	3.92	5.25	0.416667	5.45833	0.125
Secondary_Dormancy	106	development	93	5.5	24	3	11	2	18	17	33	0.771545	3	0	0	0	3.94444	2.10938	2.4	0.9	2.5	1
Bs	10	defense	175	5	44	8	12	8	45	45	62	0.288061	12	0.5	0.125	0.25	4.13333	2.24832	2.5	0.875	no single vertex with minimum phenotypic value	no single vertex with minimum phenotypic value
2W	11	flowering	152	8	36	5	13	3	22	20	38	0.326676	4	0.333333	0.666667	0	4.5	2.71171	1	1	2.71429	0.142857
Cd114	13	ions	93	5.5	66	6	8	3	33	30	65	0.128198	6	0	0	0.666667	2.63636	1.97753	1	1	1.83333	0.833333
Width_16	14	development	175	5	24	4	36	27	48	67	66	0.113131	13	0.62963	0.222222	0.111111	28.4167	3.67344	3.78378	0.162162	no single vertex with minimum phenotypic value	no single vertex with minimum phenotypic value
Storage_28_days	15	development	110	5.5	216	3	7	1	11	9	61	1.85379	2	0	0	1	1.72727	2.21176	3.18182	0.818182	no single vertex with minimum phenotypic value	no single vertex with minimum phenotypic value
Width_10	18	development	176	5.5	22347	5	22	4	30	29	125	0.168614	8	0.333333	0	0	14.1667	3.07599	3.16	0.36	3.16	0.44
FT_Diameter_Field	1	flowering	180	5	13	3	45	39	95	132	99	0.125756	17	0.205128	0.538462	0.230769	50.5053	3.9508	3.16667	0.3	3.27778	0.166667
Storage_7_days	20	development	110	7	378	3	11	2	15	14	49	1.62525	3	0.5	0	0	4.46667	2.51064	3.0625	1	3.0625	0.125
As2_CFU2	21	defense	175	5	63	5	13	4	38	37	68	0.109568	6	0.5	0.25	0	6.10526	2.34884	2.72727	0.727273	2.33333	0.333333
Co59	22	ions	93	6.5	308	3	14	0	18	15	49	NA	NA	NA	NA	NA	5.44444	NA	NA	NA	NA	NA
FW	23	development	95	5.5	57	3	21	9	38	45	62	0.240243	7	0.333333	0.111111	0	17.4474	3.0981	3.5	0.357143	2.6	0.95
Cu65	24	ions	93	5	203	8	5	1	23	16	27	0.193308	4	0	0	0	0.565217	1.66667	1	1	2	1
Bacterial_titer	25	defense	95	4.5	54	5	12	5	35	35	71	0.0716634	4	0.4	0.6	0	4.82857	2.23358	2.77778	0.222222	1	1
Width_22	26	development	175	5.5	30	6	16	4	32	30	48	0.147582	13	0	0.25	0.75	8.0625	2.90809	1	1	no single vertex with minimum phenotypic value	no single vertex with minimum phenotypic value
Storage_56_days	27	development	110	5	25	6	8	6	31	31	34	0.590139	10	0.666667	0.333333	0	2.16129	1.8375	2.42857	0.857143	1.75	1
FLC	29	flowering	167	6	37012	4	17	2	27	25	126	0.853682	3	0.5	0	0	7.33333	2.17007	1.66667	1	2.13043	1
At2_CFU2	2	defense	175	5	16	3	27	27	54	77	58	0.124476	20	0.518519	0.296296	0.037037	23.7963	3.46169	4.61538	0.307692	2.71429	0.785714
FT16	30	flowering	193	6	1895	3	31	3	35	35	156	0.219879	3	0.666667	0	0.333333	24.4286	2.83084	3.06667	0.366667	2.5	0.533333
FT10	31	flowering	194	6.5	51	4	39	19	45	59	68	0.112817	9	0.705882	0.235294	0.0588235	50.2889	4.04167	1	1	3.86842	0.684211
FT_Duration_GH	32	development	147	6	182	6	21	4	43	41	91	0.11108	7	0.5	0	0.5	10.1628	2.48639	1.5	1	2.35	0.65
Se82	33	ions	93	5.5	4	1	11	8	11	17	11	0.0947248	6	0.5	0.5	0	5.18182	2.03636	2.3	0.3	2.2	1
LDV	34	flowering	168	7.5	633	4	16	1	25	22	74	0.154982	5	0	1	0	5.92	2.16204	1	1	2.15	0.85
8W_GH_LN	36	flowering	163	9	10894	4	23	0	30	26	115	NA	NA	NA	NA	NA	9.06667	NA	NA	NA	NA	NA
0W	37	flowering	137	6.5	179	5	20	7	29	31	54	0.258576	11	0.428571	0.428571	0.142857	12.3103	3.44033	2.57143	0.428571	3.65	0.3
MT_GH	38	development	147	5.5	744	4	22	4	33	33	87	0.14067	5	0.5	0.25	0.25	11.1515	2.44882	2.66667	0.238095	2.33333	0.833333
After_Vern_Growth	39	development	110	4.5	129	1	37	10	37	45	75	0.284974	7	0	0	0	46.4865	3.58258	3.44444	1	2.66667	1
Aphid_number	40	defense	94	5	29	4	8	2	16	14	33	0.310529	7	1	0	0	1.75	2.57798	1	1	2	0.4
LN22	41	flowering	176	6	1284	6	43	9	53	56	148	0.457268	4	0.777778	0.111111	0.111111	35.6415	3.0804	2.71429	0.547619	3.59524	0.238095
Bs_CFU2	42	defense	175	5.5	135	11	10	9	57	55	81	0.13311	15	0.555556	0.222222	0.222222	2.68421	1.94444	1	1	1	1
Hypocotyl_length	44	development	89	6	3	1	8	6	8	12	8	0.136042	6	1	0	0	2.5	3.48913	3.84615	0.230769	3.07692	0.384615
Germ_22	45	development	177	5.5	2954	2	29	3	33	34	112	0.0376462	4	1	0	0	26.8485	3.15049	2.42857	1	no single vertex with minimum phenotypic value	no single vertex with minimum phenotypic value
SD	47	flowering	162	6	53	6	13	6	37	37	69	0.0957287	7	0.5	0.25	0.25	4.78378	2.29197	no single vertex with maxium phenotypic value	no single vertex with maxium phenotypic value	1.33333	1
8W	48	flowering	155	6.5	872	2	24	2	26	26	91	0.0965318	3	0.5	0	0.5	15.5	2.45487	3.17391	0.173913	2.30435	0.73913
FT_GH	49	flowering	166	6	997	2	30	3	32	33	138	0.189646	2	0	0.666667	0.333333	25.9375	2.90367	3	0.103448	3.48276	0.37931
DSDS50	50	development	109	9	75	1	8	2	8	9	16	0.64361	4	0.5	0.5	0	3.625	2.19048	2	0.571429	2	0.642857
Ca43	51	ions	93	6	48	2	16	6	18	22	38	0.0406277	5	0.166667	0.166667	0.666667	10.2222	2.52066	2.66667	0.133333	1	1
LC_Duration_GH	52	development	147	6	110	3	30	9	40	46	78	0.0766921	8	0.444444	0.444444	0.111111	26	3.24138	3.68966	0.241379	2.93103	0.758621
0W_GH_FT	53	flowering	153	7	193	4	22	5	28	29	79	0.247576	6	0	0.6	0.4	12.6071	2.69512	1	1	3.21429	0.464286
B11	54	ions	93	5	188	4	12	4	19	19	65	0.0743856	3	0	0.25	0.75	4.52632	2.21127	1.90909	0.454545	1.5	1
RP_GH	56	development	147	5	19668	2	20	1	22	21	128	0.0307859	3	0	1	0	14.2273	2.63874	1	1	3.31579	0.631579
LFS_GH	58	development	148	5.5	205	6	19	4	37	35	92	0.100946	8	0	1	0	8.27027	2.84343	1	1	1	1
Germ_10	59	development	177	5.5	17	10	45	20	78	89	125	0.0553066	9	0.857143	0	0.142857	36.5769	3.65149	no single vertex with maxium phenotypic value	no single vertex with maxium phenotypic value	no single vertex with minimum phenotypic value	no single vertex with minimum phenotypic value
Na23	5	ions	93	6	1046	2	10	1	12	11	78	0.241662	1	0	1	0	4	2.04348	1	1	1.22222	0.777778
Germ_16	60	development	176	6	269	4	29	4	42	42	101	0	4	NA	NA	NA	16.3333	2.54505	no single vertex with maxium phenotypic value	no single vertex with maxium phenotypic value	no single vertex with minimum phenotypic value	no single vertex with minimum phenotypic value
At1_CFU2	63	defense	175	5	24	5	18	19	46	59	53	0.18167	11	0.578947	0.105263	0.105263	8.17391	2.37226	2.35294	0.705882	1.33333	0.666667
Ni60	64	ions	93	5	43	5	20	5	30	31	76	0.127763	3	0.4	0.6	0	12.6667	2.90955	2	1	1	1
P31	65	ions	93	5.5	14	6	10	4	33	31	36	0.0681858	9	0.5	0.25	0.25	2.87879	2.96629	1	1	3.61111	0.444444
As75	67	ions	93	6	10	2	13	10	17	24	20	0.198163	8	0	0	0	5.52941	3.62946	1.33333	1	1	1
Germ_in_dark	68	development	93	5	430	4	23	9	36	41	81	0.0561919	2	0.555556	0.111111	0.333333	14.9444	2.92832	2.13636	0.454545	2	0.5
FRI	69	flowering	164	7	145	5	18	5	29	29	58	0.351823	7	0.2	0	0	8.75862	2.47489	1.66667	1	1	1
As_CFU2	70	defense	175	4.5	79	7	52	58	67	104	106	0.130597	14	0.362069	0.275862	0.241379	47.1045	3.35347	1	1	3.80392	0.0392157
Trichome_avg_C	71	defense	94	4.5	614	4	13	4	20	20	84	0.201145	2	0.75	0.25	0	5.35	2.28916	1	1	2.75	0.25
Vern_Growth	72	development	110	5	1196	5	13	1	24	20	93	0.653536	3	0	0	0	4.29167	2.1573	2.66667	1	2	1
Mo98	73	ions	93	6	7651	2	14	0	19	17	61	NA	NA	NA	NA	NA	5.10526	NA	NA	NA	NA	NA
Zn66	76	ions	93	5	13	2	9	2	16	16	18	0.0994322	9	1	0	0	4.6875	2.31579	3.75	0.5	2	1
Trichome_avg_JA	77	defense	94	6	646	2	14	1	16	15	37	0.412252	3	0	1	0	7.8125	2.3587	2.30769	0.230769	2.30769	0.615385
Silique_16	79	development	95	5.5	469	2	20	9	22	29	44	0.0477918	5	0.375	0.375	0.125	13.9545	2.60733	no single vertex with maxium phenotypic value	no single vertex with maxium phenotypic value	no single vertex with minimum phenotypic value	no single vertex with minimum phenotypic value
K39	81	ions	93	5.5	176	2	13	2	16	16	30	0.0996301	4	0.5	0.5	0	6.3125	2.24691	1.5	0.5	2.41667	0.5
0W_GH_LN	82	flowering	135	8	589	2	13	3	18	19	28	0.398857	6	0.666667	0.333333	0	5.88889	2.06438	1	1	1.95238	0.238095
At2	83	defense	175	6	9292	1	28	6	28	33	133	0.987204	3	0	0	0	23.8214	2.76455	no single vertex with maxium phenotypic value	no single vertex with maxium phenotypic value	no single vertex with minimum phenotypic value	no single vertex with minimum phenotypic value
At1	84	defense	175	6.5	36	2	13	5	21	24	29	0.561726	4	0.6	0.2	0	5.85714	2.5942	2.45455	0.636364	2.4375	0.8125
LN10	85	flowering	177	5	8681	7	23	3	45	41	154	0.118152	4	0.333333	0.333333	0.333333	11.4444	2.31215	2.21875	0.375	2.21875	0.59375
FT_Field	86	flowering	180	5	13850	4	10	1	16	13	151	0.0267915	5	1	0	0	3.375	2.08497	2.05882	0.764706	2.05882	0.294118
LN16	87	flowering	176	5.5	13598	5	25	2	34	31	152	0.534936	1	1	0	0	15.4412	2.22445	no single vertex with maxium phenotypic value	no single vertex with maxium phenotypic value	no single vertex with minimum phenotypic value	no single vertex with minimum phenotypic value
LD	89	flowering	167	6.5	306	9	26	9	49	49	111	0.345036	7	0.111111	0.444444	0.444444	12.5714	2.72067	no single vertex with maxium phenotypic value	no single vertex with maxium phenotypic value	1	1
Seedling_Growth	90	development	100	6	3	1	6	2	6	7	6	0.155953	3	0	0	0	1.66667	1.66667	1.4	1	1.8	1
S34	91	ions	93	5	40	6	10	5	29	28	59	0.0887608	5	0.2	0.6	0.2	2.96552	2.06173	1.5	0.5	1.75	0.5
DW	93	development	95	5.5	55	6	10	6	35	35	62	0.219776	10	0	0	0	3.28571	2.06481	1.5	1	1.71429	1
Seed_Dormancy	94	development	83	8.5	3	1	5	1	5	5	5	0.371197	4	1	0	0	1.2	1.86792	no single vertex with maxium phenotypic value	no single vertex with maxium phenotypic value	2	0.666667
Mn55	95	ions	93	5.5	155	2	17	5	19	22	69	0.09279	3	0.4	0.2	0.4	11.4737	2.59124	2.75	0.3125	2.4375	0.6875
Silique_22	96	development	95	6	44	2	7	2	9	9	17	0.0993343	3	0	0.5	0	1.88889	2.53763	1	1	no single vertex with minimum phenotypic value	no single vertex with minimum phenotypic value
Fe56	98	ions	93	5	43	4	18	5	31	32	68	0.0291881	5	0.2	0.8	0	11.5484	2.87435	3.35294	0.294118	1.75	1
8W_GH_FT	99	flowering	162	8.5	618	2	24	2	27	27	74	0.103135	5	0.5	0.5	0	12.8519	2.57576	1	1	2.4	0.4
1) as reported in Atwell et al., 2010, Nature 465(7298):627-631
2) NA, not analyzed
