## Supplementary material for "Genotype networks of 80 quantitative *Arabidopsis thaliana* phenotypes reveal phenotypic evolvability despite pervasive epistasis": S2Table

### Sheet: Table_S2
S2 Table: Genotype network characteristics obtained with different P-values
phenotype name	phenotype number	phenotype category	Pvalue (-log10)	number of squares in genotype network	maximum component size	number of components	number of genomic positions
4W	100	flowering	4	0	0	0	6860
4W	100	flowering	4.5	0	0	0	3321
4W	100	flowering	5	0	2	2	2283
4W	100	flowering	5.5	1	7	3	1575
4W	100	flowering	6	0	15	4	1012
4W	100	flowering	6.5	3	25	6	352
4W	100	flowering	7	0	14	5	250
4W	100	flowering	7.5	0	10	6	162
4W	100	flowering	8	0	6	5	102
4W	100	flowering	8.5	3	8	2	70
4W	100	flowering	9	0	2	2	58
Li7	101	ions	4	0	0	0	7815
Li7	101	ions	4.5	0	0	0	4784
Li7	101	ions	5	0	3	2	2668
Li7	101	ions	5.5	0	6	4	1403
Li7	101	ions	6	0	11	7	165
Li7	101	ions	6.5	1	10	4	63
Li7	101	ions	7	0	5	3	18
Li7	101	ions	7.5	0	2	1	1
Li7	101	ions	8	0	0	0	0
Li7	101	ions	8.5	0	0	0	0
Li7	101	ions	9	0	0	0	0
FT22	102	flowering	4	0	3	1	16323
FT22	102	flowering	4.5	0	2	1	5653
FT22	102	flowering	5	0	0	0	2206
FT22	102	flowering	5.5	0	6	6	1412
FT22	102	flowering	6	1	11	4	903
FT22	102	flowering	6.5	5	18	14	649
FT22	102	flowering	7	11	30	6	436
FT22	102	flowering	7.5	4	19	5	264
FT22	102	flowering	8	1	18	3	196
FT22	102	flowering	8.5	0	12	2	122
FT22	102	flowering	9	0	8	1	94
As2	103	defense	4	0	0	0	18325
As2	103	defense	4.5	0	2	1	16087
As2	103	defense	5	0	2	2	14752
As2	103	defense	5.5	0	2	2	13139
As2	103	defense	6	1	12	3	11655
As2	103	defense	6.5	0	14	5	10437
As2	103	defense	7	1	19	5	9778
As2	103	defense	7.5	0	16	2	1224
As2	103	defense	8	0	17	1	867
As2	103	defense	8.5	0	13	1	756
As2	103	defense	9	0	10	2	481
SDV	104	flowering	4	0	2	2	24866
SDV	104	flowering	4.5	0	0	0	11609
SDV	104	flowering	5	0	0	0	9878
SDV	104	flowering	5.5	0	2	2	8583
SDV	104	flowering	6	0	11	2	3085
SDV	104	flowering	6.5	0	19	4	2590
SDV	104	flowering	7	1	25	4	1945
SDV	104	flowering	7.5	2	27	3	1799
SDV	104	flowering	8	2	25	1	1351
SDV	104	flowering	8.5	1	18	1	815
SDV	104	flowering	9	1	14	2	360
Mg25	105	ions	4	0	0	0	190
Mg25	105	ions	4.5	1	14	4	80
Mg25	105	ions	5	8	25	1	9
Mg25	105	ions	5.5	0	3	1	2
Mg25	105	ions	6	0	2	1	1
Mg25	105	ions	6.5	0	2	1	1
Mg25	105	ions	7	0	0	0	0
Mg25	105	ions	7.5	0	0	0	0
Mg25	105	ions	8	0	0	0	0
Mg25	105	ions	8.5	0	0	0	0
Mg25	105	ions	9	0	0	0	0
Secondary_Dormancy	106	development	4	0	2	1	809
Secondary_Dormancy	106	development	4.5	0	4	3	369
Secondary_Dormancy	106	development	5	0	8	2	161
Secondary_Dormancy	106	development	5.5	2	11	3	24
Secondary_Dormancy	106	development	6	2	10	2	17
Secondary_Dormancy	106	development	6.5	0	0	0	5
Secondary_Dormancy	106	development	7	0	0	0	0
Secondary_Dormancy	106	development	7.5	0	0	0	0
Secondary_Dormancy	106	development	8	0	0	0	0
Secondary_Dormancy	106	development	8.5	0	0	0	0
Secondary_Dormancy	106	development	9	0	0	0	0
Bs	10	defense	4	0	2	3	334
Bs	10	defense	4.5	0	2	4	119
Bs	10	defense	5	8	12	8	44
Bs	10	defense	5.5	0	2	2	4
Bs	10	defense	6	0	0	0	0
Bs	10	defense	6.5	0	0	0	0
Bs	10	defense	7	0	0	0	0
Bs	10	defense	7.5	0	0	0	0
Bs	10	defense	8	0	0	0	0
Bs	10	defense	8.5	0	0	0	0
Bs	10	defense	9	0	0	0	0
2W	11	flowering	4	0	2	1	6099
2W	11	flowering	4.5	0	2	1	3789
2W	11	flowering	5	0	4	3	1779
2W	11	flowering	5.5	1	12	2	1078
2W	11	flowering	6	1	11	3	548
2W	11	flowering	6.5	0	11	3	242
2W	11	flowering	7	0	10	3	143
2W	11	flowering	7.5	1	15	5	47
2W	11	flowering	8	3	13	5	36
2W	11	flowering	8.5	1	8	4	22
2W	11	flowering	9	1	8	4	18
Cd114	13	ions	4	0	2	1	1187
Cd114	13	ions	4.5	0	0	0	493
Cd114	13	ions	5	0	3	4	167
Cd114	13	ions	5.5	3	8	6	66
Cd114	13	ions	6	2	4	2	16
Cd114	13	ions	6.5	0	2	2	3
Cd114	13	ions	7	0	2	1	1
Cd114	13	ions	7.5	0	0	0	0
Cd114	13	ions	8	0	0	0	0
Cd114	13	ions	8.5	0	0	0	0
Cd114	13	ions	9	0	0	0	0
Width_16	14	development	4	0	0	0	339
Width_16	14	development	4.5	6	38	5	99
Width_16	14	development	5	27	36	4	24
Width_16	14	development	5.5	1	4	2	4
Width_16	14	development	6	0	0	0	2
Width_16	14	development	6.5	0	0	0	0
Width_16	14	development	7	0	0	0	0
Width_16	14	development	7.5	0	0	0	0
Width_16	14	development	8	0	0	0	0
Width_16	14	development	8.5	0	0	0	0
Width_16	14	development	9	0	0	0	0
Storage_28_days	15	development	4	0	0	0	1345
Storage_28_days	15	development	4.5	0	2	4	553
Storage_28_days	15	development	5	0	12	4	384
Storage_28_days	15	development	5.5	1	7	3	216
Storage_28_days	15	development	6	0	9	4	50
Storage_28_days	15	development	6.5	0	5	5	20
Storage_28_days	15	development	7	0	4	4	9
Storage_28_days	15	development	7.5	0	2	1	1
Storage_28_days	15	development	8	0	2	1	1
Storage_28_days	15	development	8.5	0	0	0	0
Storage_28_days	15	development	9	0	0	0	0
Width_10	18	development	4	0	0	0	32578
Width_10	18	development	4.5	0	2	1	28367
Width_10	18	development	5	3	18	3	23819
Width_10	18	development	5.5	4	22	5	22347
Width_10	18	development	6	3	26	3	21427
Width_10	18	development	6.5	3	12	2	20935
Width_10	18	development	7	2	12	2	20620
Width_10	18	development	7.5	1	10	1	15373
Width_10	18	development	8	0	5	1	13083
Width_10	18	development	8.5	0	3	1	12977
Width_10	18	development	9	1	4	1	12855
FT_Diameter_Field	1	flowering	4	0	2	5	204
FT_Diameter_Field	1	flowering	4.5	0	4	8	57
FT_Diameter_Field	1	flowering	5	39	45	3	13
FT_Diameter_Field	1	flowering	5.5	1	4	1	2
FT_Diameter_Field	1	flowering	6	0	0	0	0
FT_Diameter_Field	1	flowering	6.5	0	0	0	0
FT_Diameter_Field	1	flowering	7	0	0	0	0
FT_Diameter_Field	1	flowering	7.5	0	0	0	0
FT_Diameter_Field	1	flowering	8	0	0	0	0
FT_Diameter_Field	1	flowering	8.5	0	0	0	0
FT_Diameter_Field	1	flowering	9	0	0	0	0
Storage_7_days	20	development	4	0	0	0	5626
Storage_7_days	20	development	4.5	0	2	2	2929
Storage_7_days	20	development	5	0	2	2	2016
Storage_7_days	20	development	5.5	0	10	3	1390
Storage_7_days	20	development	6	0	8	1	742
Storage_7_days	20	development	6.5	1	17	4	570
Storage_7_days	20	development	7	2	11	3	378
Storage_7_days	20	development	7.5	0	6	3	252
Storage_7_days	20	development	8	0	4	2	70
Storage_7_days	20	development	8.5	0	3	2	51
Storage_7_days	20	development	9	0	4	1	36
As2_CFU2	21	defense	4	0	2	3	1029
As2_CFU2	21	defense	4.5	0	9	6	215
As2_CFU2	21	defense	5	4	13	5	63
As2_CFU2	21	defense	5.5	4	10	3	17
As2_CFU2	21	defense	6	1	4	2	4
As2_CFU2	21	defense	6.5	0	0	0	2
As2_CFU2	21	defense	7	0	0	0	0
As2_CFU2	21	defense	7.5	0	0	0	0
As2_CFU2	21	defense	8	0	0	0	0
As2_CFU2	21	defense	8.5	0	0	0	0
As2_CFU2	21	defense	9	0	0	0	0
Co59	22	ions	4	0	0	0	12013
Co59	22	ions	4.5	0	0	0	10192
Co59	22	ions	5	0	4	2	8896
Co59	22	ions	5.5	0	13	1	7443
Co59	22	ions	6	0	11	2	485
Co59	22	ions	6.5	0	14	3	308
Co59	22	ions	7	0	12	3	160
Co59	22	ions	7.5	0	5	3	75
Co59	22	ions	8	0	4	3	47
Co59	22	ions	8.5	0	3	3	31
Co59	22	ions	9	0	0	0	0
FW	23	development	4	0	2	1	1442
FW	23	development	4.5	0	0	0	766
FW	23	development	5	0	4	3	235
FW	23	development	5.5	9	21	3	57
FW	23	development	6	0	7	2	15
FW	23	development	6.5	0	2	2	4
FW	23	development	7	0	2	2	4
FW	23	development	7.5	0	0	0	0
FW	23	development	8	0	0	0	0
FW	23	development	8.5	0	0	0	0
FW	23	development	9	0	0	0	0
Cu65	24	ions	4	0	2	2	819
Cu65	24	ions	4.5	0	5	3	274
Cu65	24	ions	5	1	5	8	203
Cu65	24	ions	5.5	0	3	1	40
Cu65	24	ions	6	1	4	1	2
Cu65	24	ions	6.5	0	0	0	0
Cu65	24	ions	7	0	0	0	0
Cu65	24	ions	7.5	0	0	0	0
Cu65	24	ions	8	0	0	0	0
Cu65	24	ions	8.5	0	0	0	0
Cu65	24	ions	9	0	0	0	0
Bacterial_titer	25	defense	4	0	3	2	182
Bacterial_titer	25	defense	4.5	5	12	5	54
Bacterial_titer	25	defense	5	4	8	2	7
Bacterial_titer	25	defense	5.5	1	4	1	2
Bacterial_titer	25	defense	6	0	0	0	0
Bacterial_titer	25	defense	6.5	0	0	0	0
Bacterial_titer	25	defense	7	0	0	0	0
Bacterial_titer	25	defense	7.5	0	0	0	0
Bacterial_titer	25	defense	8	0	0	0	0
Bacterial_titer	25	defense	8.5	0	0	0	0
Bacterial_titer	25	defense	9	0	0	0	0
Width_22	26	development	4	0	2	2	1279
Width_22	26	development	4.5	0	4	3	490
Width_22	26	development	5	3	19	12	87
Width_22	26	development	5.5	4	16	6	30
Width_22	26	development	6	0	4	2	15
Width_22	26	development	6.5	0	3	1	2
Width_22	26	development	7	0	2	1	1
Width_22	26	development	7.5	0	0	0	0
Width_22	26	development	8	0	0	0	0
Width_22	26	development	8.5	0	0	0	0
Width_22	26	development	9	0	0	0	0
Storage_56_days	27	development	4	0	0	0	259
Storage_56_days	27	development	4.5	0	6	6	76
Storage_56_days	27	development	5	6	8	6	25
Storage_56_days	27	development	5.5	0	0	0	4
Storage_56_days	27	development	6	0	0	0	2
Storage_56_days	27	development	6.5	0	0	0	0
Storage_56_days	27	development	7	0	0	0	0
Storage_56_days	27	development	7.5	0	0	0	0
Storage_56_days	27	development	8	0	0	0	0
Storage_56_days	27	development	8.5	0	0	0	0
Storage_56_days	27	development	9	0	0	0	0
FLC	29	flowering	4	0	2	1	62587
FLC	29	flowering	4.5	0	2	1	60221
FLC	29	flowering	5	0	2	3	58476
FLC	29	flowering	5.5	0	16	3	57423
FLC	29	flowering	6	2	17	4	37012
FLC	29	flowering	6.5	1	23	5	36218
FLC	29	flowering	7	1	24	5	36011
FLC	29	flowering	7.5	0	19	4	457
FLC	29	flowering	8	0	14	4	336
FLC	29	flowering	8.5	0	17	4	247
FLC	29	flowering	9	0	13	4	217
At2_CFU2	2	defense	4	0	2	4	387
At2_CFU2	2	defense	4.5	0	6	17	175
At2_CFU2	2	defense	5	27	27	3	16
At2_CFU2	2	defense	5.5	14	11	2	11
At2_CFU2	2	defense	6	0	2	1	1
At2_CFU2	2	defense	6.5	0	2	1	1
At2_CFU2	2	defense	7	0	0	0	0
At2_CFU2	2	defense	7.5	0	0	0	0
At2_CFU2	2	defense	8	0	0	0	0
At2_CFU2	2	defense	8.5	0	0	0	0
At2_CFU2	2	defense	9	0	0	0	0
FT16	30	flowering	4	0	2	1	14343
FT16	30	flowering	4.5	0	2	1	11721
FT16	30	flowering	5	0	2	3	4266
FT16	30	flowering	5.5	1	10	6	2747
FT16	30	flowering	6	3	31	3	1895
FT16	30	flowering	6.5	1	24	5	1142
FT16	30	flowering	7	1	20	3	844
FT16	30	flowering	7.5	1	19	2	721
FT16	30	flowering	8	2	19	2	323
FT16	30	flowering	8.5	0	9	3	190
FT16	30	flowering	9	0	8	4	142
FT10	31	flowering	4	0	2	1	2438
FT10	31	flowering	4.5	0	2	4	1339
FT10	31	flowering	5	0	8	5	788
FT10	31	flowering	5.5	3	22	8	150
FT10	31	flowering	6	5	19	6	87
FT10	31	flowering	6.5	19	39	4	51
FT10	31	flowering	7	6	16	2	27
FT10	31	flowering	7.5	1	5	3	19
FT10	31	flowering	8	1	5	2	17
FT10	31	flowering	8.5	1	4	2	15
FT10	31	flowering	9	3	7	1	3
FT_Duration_GH	32	development	4	0	0	0	11585
FT_Duration_GH	32	development	4.5	0	2	1	10662
FT_Duration_GH	32	development	5	2	10	1	750
FT_Duration_GH	32	development	5.5	0	10	8	419
FT_Duration_GH	32	development	6	4	21	6	182
FT_Duration_GH	32	development	6.5	1	10	6	63
FT_Duration_GH	32	development	7	1	8	5	38
FT_Duration_GH	32	development	7.5	0	7	2	29
FT_Duration_GH	32	development	8	1	4	1	2
FT_Duration_GH	32	development	8.5	0	2	1	1
FT_Duration_GH	32	development	9	0	0	0	0
Se82	33	ions	4	0	0	0	524
Se82	33	ions	4.5	0	2	2	118
Se82	33	ions	5	0	5	10	36
Se82	33	ions	5.5	8	11	1	4
Se82	33	ions	6	1	4	1	2
Se82	33	ions	6.5	0	0	0	0
Se82	33	ions	7	0	0	0	0
Se82	33	ions	7.5	0	0	0	0
Se82	33	ions	8	0	0	0	0
Se82	33	ions	8.5	0	0	0	0
Se82	33	ions	9	0	0	0	0
LDV	34	flowering	4	0	0	0	3862
LDV	34	flowering	4.5	0	0	0	2385
LDV	34	flowering	5	0	0	0	1739
LDV	34	flowering	5.5	1	14	5	1157
LDV	34	flowering	6	0	16	6	923
LDV	34	flowering	6.5	0	19	5	808
LDV	34	flowering	7	0	21	5	709
LDV	34	flowering	7.5	1	16	4	633
LDV	34	flowering	8	1	12	5	573
LDV	34	flowering	8.5	0	9	5	521
LDV	34	flowering	9	0	6	3	513
8W_GH_LN	36	flowering	4	0	0	0	32425
8W_GH_LN	36	flowering	4.5	0	0	0	27265
8W_GH_LN	36	flowering	5	0	2	1	23930
8W_GH_LN	36	flowering	5.5	0	2	1	21248
8W_GH_LN	36	flowering	6	0	8	1	19161
8W_GH_LN	36	flowering	6.5	0	8	1	18089
8W_GH_LN	36	flowering	7	0	12	2	17101
8W_GH_LN	36	flowering	7.5	0	17	3	16795
8W_GH_LN	36	flowering	8	0	18	5	16628
8W_GH_LN	36	flowering	8.5	0	19	6	16480
8W_GH_LN	36	flowering	9	0	23	4	10894
0W	37	flowering	4	0	0	0	2009
0W	37	flowering	4.5	0	2	1	1139
0W	37	flowering	5	0	4	2	533
0W	37	flowering	5.5	2	21	5	300
0W	37	flowering	6	4	12	8	199
0W	37	flowering	6.5	7	20	5	179
0W	37	flowering	7	1	6	5	166
0W	37	flowering	7.5	0	2	2	11
0W	37	flowering	8	0	0	0	5
0W	37	flowering	8.5	0	0	0	0
0W	37	flowering	9	0	0	0	0
MT_GH	38	development	4	0	2	1	2553
MT_GH	38	development	4.5	0	7	3	1473
MT_GH	38	development	5	1	15	4	943
MT_GH	38	development	5.5	4	22	4	744
MT_GH	38	development	6	0	13	5	537
MT_GH	38	development	6.5	0	5	3	424
MT_GH	38	development	7	0	4	3	26
MT_GH	38	development	7.5	2	6	2	16
MT_GH	38	development	8	2	6	1	3
MT_GH	38	development	8.5	0	2	1	1
MT_GH	38	development	9	0	0	0	0
After_Vern_Growth	39	development	4	1	8	3	721
After_Vern_Growth	39	development	4.5	10	37	1	129
After_Vern_Growth	39	development	5	2	12	2	43
After_Vern_Growth	39	development	5.5	0	4	2	24
After_Vern_Growth	39	development	6	0	0	0	2
After_Vern_Growth	39	development	6.5	0	0	0	0
After_Vern_Growth	39	development	7	0	0	0	0
After_Vern_Growth	39	development	7.5	0	0	0	0
After_Vern_Growth	39	development	8	0	0	0	0
After_Vern_Growth	39	development	8.5	0	0	0	0
After_Vern_Growth	39	development	9	0	0	0	0
Aphid_number	40	defense	4	0	0	0	806
Aphid_number	40	defense	4.5	1	14	3	508
Aphid_number	40	defense	5	2	8	4	29
Aphid_number	40	defense	5.5	2	4	3	10
Aphid_number	40	defense	6	0	2	2	7
Aphid_number	40	defense	6.5	0	0	0	0
Aphid_number	40	defense	7	0	0	0	0
Aphid_number	40	defense	7.5	0	0	0	0
Aphid_number	40	defense	8	0	0	0	0
Aphid_number	40	defense	8.5	0	0	0	0
Aphid_number	40	defense	9	0	0	0	0
LN22	41	flowering	4	0	0	0	24717
LN22	41	flowering	4.5	0	2	1	22141
LN22	41	flowering	5	0	2	3	20326
LN22	41	flowering	5.5	0	6	8	10335
LN22	41	flowering	6	9	43	6	1284
LN22	41	flowering	6.5	3	29	3	950
LN22	41	flowering	7	5	27	3	708
LN22	41	flowering	7.5	1	14	3	495
LN22	41	flowering	8	0	11	3	205
LN22	41	flowering	8.5	0	10	3	110
LN22	41	flowering	9	0	6	4	53
Bs_CFU2	42	defense	4	0	0	0	1530
Bs_CFU2	42	defense	4.5	0	2	5	734
Bs_CFU2	42	defense	5	0	4	7	325
Bs_CFU2	42	defense	5.5	9	10	11	135
Bs_CFU2	42	defense	6	0	2	2	30
Bs_CFU2	42	defense	6.5	0	3	2	4
Bs_CFU2	42	defense	7	0	0	0	0
Bs_CFU2	42	defense	7.5	0	0	0	0
Bs_CFU2	42	defense	8	0	0	0	0
Bs_CFU2	42	defense	8.5	0	0	0	0
Bs_CFU2	42	defense	9	0	0	0	0
Hypocotyl_length	44	development	4	0	2	2	742
Hypocotyl_length	44	development	4.5	0	5	9	240
Hypocotyl_length	44	development	5	2	14	2	121
Hypocotyl_length	44	development	5.5	6	8	4	7
Hypocotyl_length	44	development	6	6	8	1	3
Hypocotyl_length	44	development	6.5	0	2	1	1
Hypocotyl_length	44	development	7	0	2	1	1
Hypocotyl_length	44	development	7.5	0	0	0	0
Hypocotyl_length	44	development	8	0	0	0	0
Hypocotyl_length	44	development	8.5	0	0	0	0
Hypocotyl_length	44	development	9	0	0	0	0
Germ_22	45	development	4	0	3	1	4386
Germ_22	45	development	4.5	0	9	4	3498
Germ_22	45	development	5	1	20	4	3080
Germ_22	45	development	5.5	3	29	2	2954
Germ_22	45	development	6	0	14	4	1772
Germ_22	45	development	6.5	0	6	5	1697
Germ_22	45	development	7	0	5	3	1638
Germ_22	45	development	7.5	0	6	3	36
Germ_22	45	development	8	0	6	2	33
Germ_22	45	development	8.5	0	7	1	31
Germ_22	45	development	9	0	0	0	20
SD	47	flowering	4	0	2	1	1767
SD	47	flowering	4.5	0	2	2	890
SD	47	flowering	5	0	4	5	380
SD	47	flowering	5.5	4	11	4	130
SD	47	flowering	6	6	13	6	53
SD	47	flowering	6.5	0	3	6	22
SD	47	flowering	7	1	4	4	11
SD	47	flowering	7.5	0	3	3	10
SD	47	flowering	8	0	0	0	2
SD	47	flowering	8.5	0	0	0	0
SD	47	flowering	9	0	0	0	0
8W	48	flowering	4	0	2	1	16481
8W	48	flowering	4.5	0	2	1	13412
8W	48	flowering	5	0	6	1	11911
8W	48	flowering	5.5	0	15	3	11354
8W	48	flowering	6	0	19	4	10732
8W	48	flowering	6.5	2	24	2	872
8W	48	flowering	7	1	20	4	271
8W	48	flowering	7.5	0	11	4	218
8W	48	flowering	8	1	8	5	91
8W	48	flowering	8.5	0	5	2	47
8W	48	flowering	9	0	5	2	40
FT_GH	49	flowering	4	0	0	0	9750
FT_GH	49	flowering	4.5	0	2	2	7475
FT_GH	49	flowering	5	0	2	4	5698
FT_GH	49	flowering	5.5	0	10	6	1349
FT_GH	49	flowering	6	3	30	2	997
FT_GH	49	flowering	6.5	3	27	6	598
FT_GH	49	flowering	7	1	24	6	384
FT_GH	49	flowering	7.5	1	21	4	264
FT_GH	49	flowering	8	2	10	2	208
FT_GH	49	flowering	8.5	3	13	1	163
FT_GH	49	flowering	9	1	9	3	78
DSDS50	50	development	4	0	0	0	9644
DSDS50	50	development	4.5	0	2	2	4818
DSDS50	50	development	5	0	4	3	3044
DSDS50	50	development	5.5	0	12	2	2270
DSDS50	50	development	6	1	15	1	1070
DSDS50	50	development	6.5	0	14	1	929
DSDS50	50	development	7	1	12	2	725
DSDS50	50	development	7.5	1	12	2	583
DSDS50	50	development	8	1	10	2	534
DSDS50	50	development	8.5	0	6	2	114
DSDS50	50	development	9	2	8	1	75
Ca43	51	ions	4	0	0	0	2287
Ca43	51	ions	4.5	0	2	1	1397
Ca43	51	ions	5	0	9	2	343
Ca43	51	ions	5.5	1	10	6	139
Ca43	51	ions	6	6	16	2	48
Ca43	51	ions	6.5	0	5	3	10
Ca43	51	ions	7	3	6	2	5
Ca43	51	ions	7.5	1	4	1	2
Ca43	51	ions	8	0	0	0	0
Ca43	51	ions	8.5	0	0	0	0
Ca43	51	ions	9	0	0	0	0
LC_Duration_GH	52	development	4	0	2	2	2143
LC_Duration_GH	52	development	4.5	0	2	3	1263
LC_Duration_GH	52	development	5	0	16	5	669
LC_Duration_GH	52	development	5.5	3	16	7	351
LC_Duration_GH	52	development	6	9	30	3	110
LC_Duration_GH	52	development	6.5	5	16	3	44
LC_Duration_GH	52	development	7	0	7	1	19
LC_Duration_GH	52	development	7.5	1	8	2	5
LC_Duration_GH	52	development	8	3	7	1	3
LC_Duration_GH	52	development	8.5	1	4	1	2
LC_Duration_GH	52	development	9	0	2	1	1
0W_GH_FT	53	flowering	4	0	0	0	5206
0W_GH_FT	53	flowering	4.5	0	2	1	3492
0W_GH_FT	53	flowering	5	0	3	3	2452
0W_GH_FT	53	flowering	5.5	0	9	5	1533
0W_GH_FT	53	flowering	6	0	19	3	1014
0W_GH_FT	53	flowering	6.5	4	29	3	857
0W_GH_FT	53	flowering	7	5	22	4	193
0W_GH_FT	53	flowering	7.5	3	12	8	96
0W_GH_FT	53	flowering	8	2	8	6	43
0W_GH_FT	53	flowering	8.5	2	7	4	26
0W_GH_FT	53	flowering	9	3	9	2	13
B11	54	ions	4	0	2	1	1128
B11	54	ions	4.5	0	2	2	484
B11	54	ions	5	4	12	4	188
B11	54	ions	5.5	1	6	5	49
B11	54	ions	6	0	3	2	13
B11	54	ions	6.5	0	3	1	5
B11	54	ions	7	0	2	1	1
B11	54	ions	7.5	0	2	1	1
B11	54	ions	8	0	2	1	1
B11	54	ions	8.5	0	0	0	0
B11	54	ions	9	0	0	0	0
RP_GH	56	development	4	0	0	0	24028
RP_GH	56	development	4.5	0	3	3	21886
RP_GH	56	development	5	1	20	2	19668
RP_GH	56	development	5.5	1	16	4	15721
RP_GH	56	development	6	0	9	4	717
RP_GH	56	development	6.5	0	5	3	526
RP_GH	56	development	7	0	5	1	458
RP_GH	56	development	7.5	1	6	1	65
RP_GH	56	development	8	0	4	2	55
RP_GH	56	development	8.5	0	3	1	37
RP_GH	56	development	9	0	2	1	36
LFS_GH	58	development	4	0	2	2	2140
LFS_GH	58	development	4.5	0	5	3	836
LFS_GH	58	development	5	2	11	6	500
LFS_GH	58	development	5.5	4	19	6	205
LFS_GH	58	development	6	1	19	6	151
LFS_GH	58	development	6.5	0	7	4	96
LFS_GH	58	development	7	0	5	3	42
LFS_GH	58	development	7.5	1	4	3	15
LFS_GH	58	development	8	0	2	2	5
LFS_GH	58	development	8.5	0	0	0	4
LFS_GH	58	development	9	0	0	0	4
Germ_10	59	development	4	0	3	1	455
Germ_10	59	development	4.5	0	2	4	156
Germ_10	59	development	5	0	6	11	43
Germ_10	59	development	5.5	20	45	10	17
Germ_10	59	development	6	6	8	2	7
Germ_10	59	development	6.5	6	8	1	3
Germ_10	59	development	7	0	0	0	0
Germ_10	59	development	7.5	0	0	0	0
Germ_10	59	development	8	0	0	0	0
Germ_10	59	development	8.5	0	0	0	0
Germ_10	59	development	9	0	0	0	0
Na23	5	ions	4	0	0	0	5524
Na23	5	ions	4.5	0	0	0	4306
Na23	5	ions	5	0	0	0	2252
Na23	5	ions	5.5	1	7	1	1358
Na23	5	ions	6	1	10	2	1046
Na23	5	ions	6.5	1	8	7	925
Na23	5	ions	7	1	4	7	627
Na23	5	ions	7.5	0	5	5	85
Na23	5	ions	8	0	4	3	77
Na23	5	ions	8.5	1	7	3	65
Na23	5	ions	9	0	6	3	23
Germ_16	60	development	4	0	3	1	4462
Germ_16	60	development	4.5	0	2	5	3044
Germ_16	60	development	5	0	11	3	2107
Germ_16	60	development	5.5	0	23	4	563
Germ_16	60	development	6	4	29	4	269
Germ_16	60	development	6.5	4	24	3	96
Germ_16	60	development	7	2	17	2	79
Germ_16	60	development	7.5	0	9	4	63
Germ_16	60	development	8	0	4	3	22
Germ_16	60	development	8.5	0	4	2	17
Germ_16	60	development	9	0	0	0	14
At1_CFU2	63	defense	4	0	3	2	284
At1_CFU2	63	defense	4.5	5	18	7	57
At1_CFU2	63	defense	5	19	18	5	24
At1_CFU2	63	defense	5.5	3	7	1	3
At1_CFU2	63	defense	6	0	0	0	0
At1_CFU2	63	defense	6.5	0	0	0	0
At1_CFU2	63	defense	7	0	0	0	0
At1_CFU2	63	defense	7.5	0	0	0	0
At1_CFU2	63	defense	8	0	0	0	0
At1_CFU2	63	defense	8.5	0	0	0	0
At1_CFU2	63	defense	9	0	0	0	0
Ni60	64	ions	4	0	2	1	970
Ni60	64	ions	4.5	0	2	1	223
Ni60	64	ions	5	5	20	5	43
Ni60	64	ions	5.5	5	15	4	23
Ni60	64	ions	6	0	0	0	3
Ni60	64	ions	6.5	0	0	0	0
Ni60	64	ions	7	0	0	0	0
Ni60	64	ions	7.5	0	0	0	0
Ni60	64	ions	8	0	0	0	0
Ni60	64	ions	8.5	0	0	0	0
Ni60	64	ions	9	0	0	0	0
P31	65	ions	4	0	2	3	711
P31	65	ions	4.5	0	3	2	323
P31	65	ions	5	2	19	6	56
P31	65	ions	5.5	4	10	6	14
P31	65	ions	6	0	7	1	4
P31	65	ions	6.5	0	3	1	2
P31	65	ions	7	0	2	1	1
P31	65	ions	7.5	0	0	0	0
P31	65	ions	8	0	0	0	0
P31	65	ions	8.5	0	0	0	0
P31	65	ions	9	0	0	0	0
As75	67	ions	4	0	2	1	1302
As75	67	ions	4.5	0	2	2	391
As75	67	ions	5	0	3	3	101
As75	67	ions	5.5	3	21	5	43
As75	67	ions	6	10	13	2	10
As75	67	ions	6.5	0	2	2	6
As75	67	ions	7	0	0	0	3
As75	67	ions	7.5	0	0	0	3
As75	67	ions	8	0	0	0	3
As75	67	ions	8.5	0	0	0	0
As75	67	ions	9	0	0	0	0
Germ_in_dark	68	development	4	0	2	1	642
Germ_in_dark	68	development	4.5	0	3	2	459
Germ_in_dark	68	development	5	9	23	4	430
Germ_in_dark	68	development	5.5	1	15	5	396
Germ_in_dark	68	development	6	1	13	6	385
Germ_in_dark	68	development	6.5	1	11	3	325
Germ_in_dark	68	development	7	0	7	3	290
Germ_in_dark	68	development	7.5	0	4	4	129
Germ_in_dark	68	development	8	0	3	2	124
Germ_in_dark	68	development	8.5	0	0	0	2
Germ_in_dark	68	development	9	0	0	0	0
FRI	69	flowering	4	0	0	0	6660
FRI	69	flowering	4.5	0	2	3	4664
FRI	69	flowering	5	0	3	6	3910
FRI	69	flowering	5.5	1	13	5	2172
FRI	69	flowering	6	4	19	5	305
FRI	69	flowering	6.5	4	21	5	174
FRI	69	flowering	7	5	18	5	145
FRI	69	flowering	7.5	0	11	4	58
FRI	69	flowering	8	1	10	5	42
FRI	69	flowering	8.5	1	8	4	29
FRI	69	flowering	9	3	11	3	26
As_CFU2	70	defense	4	0	3	2	300
As_CFU2	70	defense	4.5	58	52	7	79
As_CFU2	70	defense	5	15	24	1	25
As_CFU2	70	defense	5.5	0	2	1	17
As_CFU2	70	defense	6	0	0	0	0
As_CFU2	70	defense	6.5	0	0	0	0
As_CFU2	70	defense	7	0	0	0	0
As_CFU2	70	defense	7.5	0	0	0	0
As_CFU2	70	defense	8	0	0	0	0
As_CFU2	70	defense	8.5	0	0	0	0
As_CFU2	70	defense	9	0	0	0	0
Trichome_avg_C	71	defense	4	0	2	1	1393
Trichome_avg_C	71	defense	4.5	4	13	4	614
Trichome_avg_C	71	defense	5	2	7	4	407
Trichome_avg_C	71	defense	5.5	2	9	3	313
Trichome_avg_C	71	defense	6	1	5	2	27
Trichome_avg_C	71	defense	6.5	0	2	4	8
Trichome_avg_C	71	defense	7	0	0	0	5
Trichome_avg_C	71	defense	7.5	0	0	0	5
Trichome_avg_C	71	defense	8	0	0	0	5
Trichome_avg_C	71	defense	8.5	0	0	0	0
Trichome_avg_C	71	defense	9	0	0	0	0
Vern_Growth	72	development	4	0	3	1	18085
Vern_Growth	72	development	4.5	0	5	2	15823
Vern_Growth	72	development	5	1	13	5	1196
Vern_Growth	72	development	5.5	1	12	3	557
Vern_Growth	72	development	6	0	7	3	322
Vern_Growth	72	development	6.5	1	7	2	184
Vern_Growth	72	development	7	1	4	2	114
Vern_Growth	72	development	7.5	0	3	3	42
Vern_Growth	72	development	8	0	2	2	3
Vern_Growth	72	development	8.5	0	0	0	0
Vern_Growth	72	development	9	0	0	0	0
Mo98	73	ions	4	0	2	1	12767
Mo98	73	ions	4.5	0	2	2	10961
Mo98	73	ions	5	0	3	3	8868
Mo98	73	ions	5.5	0	12	2	8308
Mo98	73	ions	6	0	14	2	7651
Mo98	73	ions	6.5	0	8	3	7541
Mo98	73	ions	7	0	5	2	7296
Mo98	73	ions	7.5	0	3	2	7271
Mo98	73	ions	8	0	2	2	7235
Mo98	73	ions	8.5	0	2	2	7157
Mo98	73	ions	9	0	2	1	198
Zn66	76	ions	4	0	2	1	218
Zn66	76	ions	4.5	2	8	8	53
Zn66	76	ions	5	2	9	2	13
Zn66	76	ions	5.5	0	3	1	2
Zn66	76	ions	6	0	2	1	1
Zn66	76	ions	6.5	0	0	0	0
Zn66	76	ions	7	0	0	0	0
Zn66	76	ions	7.5	0	0	0	0
Zn66	76	ions	8	0	0	0	0
Zn66	76	ions	8.5	0	0	0	0
Zn66	76	ions	9	0	0	0	0
Trichome_avg_JA	77	defense	4	0	0	0	15278
Trichome_avg_JA	77	defense	4.5	0	7	2	14231
Trichome_avg_JA	77	defense	5	0	7	4	13181
Trichome_avg_JA	77	defense	5.5	1	13	4	838
Trichome_avg_JA	77	defense	6	1	14	2	646
Trichome_avg_JA	77	defense	6.5	0	7	1	320
Trichome_avg_JA	77	defense	7	0	7	1	54
Trichome_avg_JA	77	defense	7.5	0	3	2	50
Trichome_avg_JA	77	defense	8	0	3	3	44
Trichome_avg_JA	77	defense	8.5	0	2	1	17
Trichome_avg_JA	77	defense	9	0	0	0	0
Silique_16	79	development	4	0	2	1	20815
Silique_16	79	development	4.5	2	15	3	1238
Silique_16	79	development	5	5	20	3	1072
Silique_16	79	development	5.5	9	20	2	469
Silique_16	79	development	6	1	7	1	396
Silique_16	79	development	6.5	0	3	2	379
Silique_16	79	development	7	0	4	1	5
Silique_16	79	development	7.5	0	7	1	4
Silique_16	79	development	8	0	3	1	2
Silique_16	79	development	8.5	0	2	1	1
Silique_16	79	development	9	0	0	0	0
K39	81	ions	4	0	2	1	12955
K39	81	ions	4.5	0	3	3	599
K39	81	ions	5	0	7	5	301
K39	81	ions	5.5	2	13	2	176
K39	81	ions	6	1	4	2	146
K39	81	ions	6.5	0	2	2	3
K39	81	ions	7	0	0	0	0
K39	81	ions	7.5	0	0	0	0
K39	81	ions	8	0	0	0	0
K39	81	ions	8.5	0	0	0	0
K39	81	ions	9	0	0	0	0
0W_GH_LN	82	flowering	4	0	0	0	5833
0W_GH_LN	82	flowering	4.5	0	2	4	2879
0W_GH_LN	82	flowering	5	0	2	3	1954
0W_GH_LN	82	flowering	5.5	0	2	2	1569
0W_GH_LN	82	flowering	6	0	8	4	1157
0W_GH_LN	82	flowering	6.5	1	20	3	835
0W_GH_LN	82	flowering	7	0	22	3	742
0W_GH_LN	82	flowering	7.5	0	17	3	666
0W_GH_LN	82	flowering	8	3	13	2	589
0W_GH_LN	82	flowering	8.5	0	3	2	6
0W_GH_LN	82	flowering	9	0	2	2	3
At2	83	defense	4	0	2	1	16193
At2	83	defense	4.5	0	2	2	13680
At2	83	defense	5	0	3	1	11842
At2	83	defense	5.5	1	18	2	10081
At2	83	defense	6	6	28	1	9292
At2	83	defense	6.5	2	21	6	8819
At2	83	defense	7	2	19	5	8605
At2	83	defense	7.5	0	12	6	827
At2	83	defense	8	0	15	3	283
At2	83	defense	8.5	2	12	2	131
At2	83	defense	9	1	6	2	104
At1	84	defense	4	0	2	1	2674
At1	84	defense	4.5	0	7	4	1754
At1	84	defense	5	4	17	5	852
At1	84	defense	5.5	2	12	3	230
At1	84	defense	6	2	13	3	55
At1	84	defense	6.5	5	13	2	36
At1	84	defense	7	0	3	2	17
At1	84	defense	7.5	0	2	2	4
At1	84	defense	8	0	0	0	0
At1	84	defense	8.5	0	0	0	0
At1	84	defense	9	0	0	0	0
LN10	85	flowering	4	0	2	1	26701
LN10	85	flowering	4.5	0	2	2	9654
LN10	85	flowering	5	3	23	7	8681
LN10	85	flowering	5.5	2	33	4	3631
LN10	85	flowering	6	0	26	4	3287
LN10	85	flowering	6.5	1	23	4	3234
LN10	85	flowering	7	1	18	4	3087
LN10	85	flowering	7.5	1	9	1	66
LN10	85	flowering	8	0	5	1	55
LN10	85	flowering	8.5	0	2	1	45
LN10	85	flowering	9	0	2	1	15
FT_Field	86	flowering	4	0	2	1	18654
FT_Field	86	flowering	4.5	0	5	4	16137
FT_Field	86	flowering	5	1	10	4	13850
FT_Field	86	flowering	5.5	0	14	4	12765
FT_Field	86	flowering	6	0	16	3	12153
FT_Field	86	flowering	6.5	0	18	1	11823
FT_Field	86	flowering	7	0	14	1	1847
FT_Field	86	flowering	7.5	0	16	1	1661
FT_Field	86	flowering	8	0	14	1	1388
FT_Field	86	flowering	8.5	0	11	2	1330
FT_Field	86	flowering	9	0	11	1	1230
LN16	87	flowering	4	0	2	1	25067
LN16	87	flowering	4.5	0	2	2	17087
LN16	87	flowering	5	1	9	1	14916
LN16	87	flowering	5.5	2	25	5	13598
LN16	87	flowering	6	0	32	2	5832
LN16	87	flowering	6.5	1	31	4	3704
LN16	87	flowering	7	0	24	6	3514
LN16	87	flowering	7.5	1	19	7	3293
LN16	87	flowering	8	0	10	4	261
LN16	87	flowering	8.5	0	12	3	123
LN16	87	flowering	9	0	8	2	47
LD	89	flowering	4	0	2	2	3794
LD	89	flowering	4.5	0	2	1	2032
LD	89	flowering	5	0	2	1	1047
LD	89	flowering	5.5	0	7	3	675
LD	89	flowering	6	5	24	8	414
LD	89	flowering	6.5	9	26	9	306
LD	89	flowering	7	2	12	9	175
LD	89	flowering	7.5	1	5	7	83
LD	89	flowering	8	1	7	8	47
LD	89	flowering	8.5	1	6	4	22
LD	89	flowering	9	1	5	2	5
Seedling_Growth	90	development	4	0	2	1	297
Seedling_Growth	90	development	4.5	0	6	8	46
Seedling_Growth	90	development	5	0	3	3	19
Seedling_Growth	90	development	5.5	0	4	5	9
Seedling_Growth	90	development	6	2	6	1	3
Seedling_Growth	90	development	6.5	0	0	0	0
Seedling_Growth	90	development	7	0	0	0	0
Seedling_Growth	90	development	7.5	0	0	0	0
Seedling_Growth	90	development	8	0	0	0	0
Seedling_Growth	90	development	8.5	0	0	0	0
Seedling_Growth	90	development	9	0	0	0	0
S34	91	ions	4	0	2	1	342
S34	91	ions	4.5	0	3	3	183
S34	91	ions	5	5	10	6	40
S34	91	ions	5.5	1	6	1	3
S34	91	ions	6	0	0	0	0
S34	91	ions	6.5	0	0	0	0
S34	91	ions	7	0	0	0	0
S34	91	ions	7.5	0	0	0	0
S34	91	ions	8	0	0	0	0
S34	91	ions	8.5	0	0	0	0
S34	91	ions	9	0	0	0	0
DW	93	development	4	0	0	0	1284
DW	93	development	4.5	0	3	2	386
DW	93	development	5	0	3	2	155
DW	93	development	5.5	6	10	6	55
DW	93	development	6	2	6	1	3
DW	93	development	6.5	0	2	1	1
DW	93	development	7	0	0	0	0
DW	93	development	7.5	0	0	0	0
DW	93	development	8	0	0	0	0
DW	93	development	8.5	0	0	0	0
DW	93	development	9	0	0	0	0
Seed_Dormancy	94	development	4	0	0	0	46868
Seed_Dormancy	94	development	4.5	0	6	2	44685
Seed_Dormancy	94	development	5	0	10	4	20470
Seed_Dormancy	94	development	5.5	0	8	4	1866
Seed_Dormancy	94	development	6	0	5	3	1520
Seed_Dormancy	94	development	6.5	0	2	2	293
Seed_Dormancy	94	development	7	0	2	2	259
Seed_Dormancy	94	development	7.5	0	2	2	30
Seed_Dormancy	94	development	8	0	4	2	8
Seed_Dormancy	94	development	8.5	1	5	1	3
Seed_Dormancy	94	development	9	0	2	1	1
Mn55	95	ions	4	0	0	0	1953
Mn55	95	ions	4.5	0	0	0	913
Mn55	95	ions	5	0	8	1	309
Mn55	95	ions	5.5	5	17	2	155
Mn55	95	ions	6	3	8	5	40
Mn55	95	ions	6.5	0	3	5	16
Mn55	95	ions	7	0	0	0	12
Mn55	95	ions	7.5	0	0	0	0
Mn55	95	ions	8	0	0	0	0
Mn55	95	ions	8.5	0	0	0	0
Mn55	95	ions	9	0	0	0	0
Silique_22	96	development	4	0	2	1	2911
Silique_22	96	development	4.5	1	10	2	630
Silique_22	96	development	5	1	14	3	216
Silique_22	96	development	5.5	1	7	3	71
Silique_22	96	development	6	2	7	2	44
Silique_22	96	development	6.5	1	5	3	13
Silique_22	96	development	7	0	2	2	3
Silique_22	96	development	7.5	0	0	0	0
Silique_22	96	development	8	0	0	0	0
Silique_22	96	development	8.5	0	0	0	0
Silique_22	96	development	9	0	0	0	0
Fe56	98	ions	4	0	2	1	416
Fe56	98	ions	4.5	0	4	3	124
Fe56	98	ions	5	5	18	4	43
Fe56	98	ions	5.5	1	4	1	2
Fe56	98	ions	6	0	0	0	0
Fe56	98	ions	6.5	0	0	0	0
Fe56	98	ions	7	0	0	0	0
Fe56	98	ions	7.5	0	0	0	0
Fe56	98	ions	8	0	0	0	0
Fe56	98	ions	8.5	0	0	0	0
Fe56	98	ions	9	0	0	0	0
8W_GH_FT	99	flowering	4	0	0	0	35234
8W_GH_FT	99	flowering	4.5	0	0	0	29923
8W_GH_FT	99	flowering	5	0	2	2	27986
8W_GH_FT	99	flowering	5.5	0	6	3	25912
8W_GH_FT	99	flowering	6	0	6	2	24860
8W_GH_FT	99	flowering	6.5	0	12	5	24203
8W_GH_FT	99	flowering	7	0	19	5	13828
8W_GH_FT	99	flowering	7.5	0	21	3	13606
8W_GH_FT	99	flowering	8	1	26	4	718
8W_GH_FT	99	flowering	8.5	2	24	2	618
8W_GH_FT	99	flowering	9	1	16	2	544
