## Supplementary material for "Genotype networks of 80 quantitative *Arabidopsis thaliana* phenotypes reveal phenotypic evolvability despite pervasive epistasis": S3Table

### Sheet: S3_Table
S3 Table: Genomic positions that underly genotype networks with the largest number of squares in each phenotype category
phenotype name	phenotype number	phenotype category	chromosome	position	Pvalue (-log10)	minor allele frequency	minor allele count	SNP reference	SNP alternative	coding	gene name	effect	used as edge in genotype network
FT_Diameter_Field	1	flowering	chr1	13884206	5.93892	0.0833333	15	A	T	no	INTERGENIC		yes
FT_Diameter_Field	1	flowering	chr2	13028402	5.06938	0.427778	77	C	T	yes	AT2G30580	INTRON	yes
FT_Diameter_Field	1	flowering	chr2	13375742	5.31742	0.244444	44	A	T	no	INTERGENIC		yes
FT_Diameter_Field	1	flowering	chr2	14351921	5.19816	0.35	63	T	G	yes	AT2G33980	INTRON	yes
FT_Diameter_Field	1	flowering	chr3	3879216	5.37706	0.216667	39	T	A	no	INTERGENIC		yes
FT_Diameter_Field	1	flowering	chr4	15598786	5.0131	0.305556	55	T	G	no	INTERGENIC		yes
FT_Diameter_Field	1	flowering	chr4	15756418	5.13461	0.45	81	G	A	yes	AT4G32660	NON_SYNONYMOUS_CODING	no
FT_Diameter_Field	1	flowering	chr4	15758999	5.13461	0.45	81	G	A	yes	AT4G32660	SYNONYMOUS_CODING	no
FT_Diameter_Field	1	flowering	chr4	15761294	5.16633	0.461111	83	G	A	yes	AT4G32670	INTRON	yes
FT_Diameter_Field	1	flowering	chr5	15075194	5.84928	0.316667	57	C	T	no	INTERGENIC		yes
FT_Diameter_Field	1	flowering	chr5	15080111	5.38818	0.338889	61	C	A	no			yes
FT_Diameter_Field	1	flowering	chr5	23308781	5.05808	0.105556	19	T	G	no	INTERGENIC		yes
FT_Diameter_Field	1	flowering	chr5	26863892	5.46366	0.427778	77	T	G	yes	AT5G67330	UTR_3_PRIME	yes
As75	67	ions	chr1	11710751	8.44282	0.0860215	8	C	T	no	INTERGENIC		no
As75	67	ions	chr1	11711035	8.44282	0.0860215	8	C	T	no	INTERGENIC		no
As75	67	ions	chr1	11711458	6.08341	0.0645161	6	C	T	no	INTERGENIC		yes
As75	67	ions	chr1	11711767	8.44282	0.0860215	8	C	T	no	INTERGENIC		no
As75	67	ions	chr1	11712649	6.73309	0.0752688	7	A	G	yes	AT1G32440	SYNONYMOUS_CODING	no
As75	67	ions	chr1	11713117	6.73309	0.0752688	7	G	T	yes	AT1G32440	INTRON	no
As75	67	ions	chr1	5122090	6.05173	0.258065	24	A	T	yes	AT1G14850	INTRON	yes
As75	67	ions	chr2	269282	6.25514	0.333333	31	G	A	yes	AT2G01600	INTRON	yes
As75	67	ions	chr2	8243875	6.15024	0.258065	24	A	T	yes	AT2G19010	INTRON	yes
As75	67	ions	chr3	9355206	6.9184	0.172043	16	T	C	yes	AT3G25690	INTRON	yes
As_CFU2	70	defense	chr1	15667916	5.61566	0.0228571	4	C	T	no			no
As_CFU2	70	defense	chr1	15667986	5.61566	0.0228571	4	C	A	no			no
As_CFU2	70	defense	chr1	15667995	5.61566	0.0228571	4	T	G	no			no
As_CFU2	70	defense	chr1	15668386	5.61566	0.0228571	4	C	T	no			no
As_CFU2	70	defense	chr1	15668674	5.61566	0.0228571	4	T	C	no			no
As_CFU2	70	defense	chr1	15668777	5.61566	0.0228571	4	C	A	no			no
As_CFU2	70	defense	chr1	15668791	5.61566	0.0228571	4	G	A	no			no
As_CFU2	70	defense	chr1	22671082	5.02663	0.125714	22	A	C	yes	AT1G61440	INTRON	yes
As_CFU2	70	defense	chr1	24235838	4.60315	0.0114286	2	T	C	no	INTERGENIC		no
As_CFU2	70	defense	chr1	26091465	4.66824	0.262857	46	T	A	no	INTERGENIC		yes
As_CFU2	70	defense	chr1	27313782	5.16962	0.445714	78	G	T	yes	AT1G72530	INTRON	yes
As_CFU2	70	defense	chr1	28753396	4.65294	0.114286	20	A	G	no	INTERGENIC		yes
As_CFU2	70	defense	chr2	10448412	5.34133	0.114286	20	A	G	no	INTERGENIC		yes
As_CFU2	70	defense	chr2	12887381	4.53953	0.177143	31	C	T	no	INTERGENIC		yes
As_CFU2	70	defense	chr2	19136642	4.74406	0.0285714	5	T	A	yes	AT2G46610	UTR_3_PRIME	no
As_CFU2	70	defense	chr2	19499507	5.0977	0.474286	83	A	T	yes	AT2G47510	INTRON	yes
As_CFU2	70	defense	chr2	65037	4.73356	0.0114286	2	C	T	no	INTERGENIC		no
As_CFU2	70	defense	chr2	67077	4.73356	0.0114286	2	C	T	no			no
As_CFU2	70	defense	chr2	744190	4.60315	0.0114286	2	G	A	no	INTERGENIC		no
As_CFU2	70	defense	chr2	745146	4.60315	0.0114286	2	G	A	no	INTERGENIC		no
As_CFU2	70	defense	chr3	10553871	4.56977	0.0285714	5	T	G	no	INTERGENIC		no
As_CFU2	70	defense	chr3	10554201	4.56977	0.0285714	5	A	G	no	INTERGENIC		no
As_CFU2	70	defense	chr3	10554214	4.56977	0.0285714	5	A	T	no	INTERGENIC		no
As_CFU2	70	defense	chr3	10554377	4.56977	0.0285714	5	C	T	no	INTERGENIC		no
As_CFU2	70	defense	chr3	11167748	4.73356	0.0114286	2	C	T	no	INTERGENIC		no
As_CFU2	70	defense	chr3	12036649	4.63986	0.457143	80	T	C	no			yes
As_CFU2	70	defense	chr3	15377079	5.79897	0.0228571	4	G	A	no	INTERGENIC		no
As_CFU2	70	defense	chr3	15540738	4.73356	0.0114286	2	C	T	no	INTERGENIC		no
As_CFU2	70	defense	chr3	15545399	4.73356	0.0114286	2	C	T	no			no
As_CFU2	70	defense	chr3	16558600	4.9115	0.0285714	5	C	G	no	INTERGENIC		no
As_CFU2	70	defense	chr3	16992267	4.73356	0.0114286	2	A	G	yes	Gene_AT3G46250	INTRAGENIC	no
As_CFU2	70	defense	chr3	309808	4.50224	0.0228571	4	A	T	no	INTERGENIC		no
As_CFU2	70	defense	chr3	4725038	5.64356	0.0114286	2	A	G	no	INTERGENIC		no
As_CFU2	70	defense	chr3	5681045	4.7118	0.04	7	T	G	no	INTERGENIC		no
As_CFU2	70	defense	chr3	5682457	4.7118	0.04	7	C	G	no	INTERGENIC		no
As_CFU2	70	defense	chr3	8904010	4.70072	0.0685714	12	G	C	no	INTERGENIC		yes
As_CFU2	70	defense	chr4	11546511	5.20439	0.0514286	9	T	A	no	INTERGENIC		no
As_CFU2	70	defense	chr4	17635374	4.63351	0.0685714	12	A	G	yes	AT4G37530	INTRON	no
As_CFU2	70	defense	chr4	17635606	4.63351	0.0685714	12	G	A	yes	AT4G37530	INTRON	no
As_CFU2	70	defense	chr4	2453479	4.73356	0.0114286	2	A	G	yes	AT4G04850	NON_SYNONYMOUS_CODING	no
As_CFU2	70	defense	chr4	3948667	4.60315	0.0114286	2	T	A	no	INTERGENIC		no
As_CFU2	70	defense	chr4	3948689	4.60315	0.0114286	2	A	C	no	INTERGENIC		no
As_CFU2	70	defense	chr4	3948738	4.60315	0.0114286	2	A	T	no	INTERGENIC		no
As_CFU2	70	defense	chr4	4261819	5.64356	0.0114286	2	C	T	no	INTERGENIC		no
As_CFU2	70	defense	chr4	4262726	5.64356	0.0114286	2	C	T	no	INTERGENIC		no
As_CFU2	70	defense	chr4	4262979	5.64356	0.0114286	2	G	A	no	INTERGENIC		no
As_CFU2	70	defense	chr4	4303871	5.13691	0.0171429	3	T	C	no			no
As_CFU2	70	defense	chr4	5933850	4.5967	0.142857	25	C	T	no	INTERGENIC		no
As_CFU2	70	defense	chr4	5935079	4.59519	0.137143	24	G	A	no	INTERGENIC		no
As_CFU2	70	defense	chr4	696938	4.60315	0.0114286	2	G	T	yes	AT4G01610	UTR_3_PRIME	no
As_CFU2	70	defense	chr4	8835233	4.58739	0.0457143	8	T	A	no	INTERGENIC		no
As_CFU2	70	defense	chr4	8835234	4.58739	0.0457143	8	G	T	no	INTERGENIC		no
As_CFU2	70	defense	chr4	9242506	4.62685	0.0114286	2	C	T	yes	AT4G16350	SYNONYMOUS_STOP	no
As_CFU2	70	defense	chr4	9849367	5.64356	0.0114286	2	C	T	yes	AT4G17695	INTRON	no
As_CFU2	70	defense	chr5	11006298	4.60315	0.0114286	2	C	T	yes	Exon_5_11002030_11002507	INTRON	no
As_CFU2	70	defense	chr5	11540684	5.64356	0.0114286	2	C	G	no	INTERGENIC		no
As_CFU2	70	defense	chr5	13027034	4.73356	0.0114286	2	G	A	no	INTERGENIC		no
As_CFU2	70	defense	chr5	13027492	4.73356	0.0114286	2	C	T	no			no
As_CFU2	70	defense	chr5	13027574	4.73356	0.0114286	2	T	C	no			no
As_CFU2	70	defense	chr5	13027582	4.73356	0.0114286	2	G	T	no			no
As_CFU2	70	defense	chr5	13027621	4.73356	0.0114286	2	A	G	no			no
As_CFU2	70	defense	chr5	13027828	4.73356	0.0114286	2	G	C	no			no
As_CFU2	70	defense	chr5	13027910	4.73356	0.0114286	2	G	T	no			no
As_CFU2	70	defense	chr5	13028052	4.73356	0.0114286	2	G	A	no			no
As_CFU2	70	defense	chr5	13028180	4.73356	0.0114286	2	T	G	no			no
As_CFU2	70	defense	chr5	13028256	4.73356	0.0114286	2	G	C	no			no
As_CFU2	70	defense	chr5	13028285	4.73356	0.0114286	2	G	A	no			no
As_CFU2	70	defense	chr5	13028911	4.73356	0.0114286	2	A	G	no			no
As_CFU2	70	defense	chr5	13029157	4.73356	0.0114286	2	C	G	no			no
As_CFU2	70	defense	chr5	13029281	4.73356	0.0114286	2	T	A	no	INTERGENIC		no
As_CFU2	70	defense	chr5	13029433	4.73356	0.0114286	2	T	C	no	INTERGENIC		no
As_CFU2	70	defense	chr5	16759673	4.86381	0.434286	76	G	A	yes	AT5G41870	INTRON	yes
As_CFU2	70	defense	chr5	19164027	5.03011	0.0342857	6	T	C	no	INTERGENIC		no
As_CFU2	70	defense	chr5	5925786	5.15316	0.0285714	5	T	C	yes	AT5G17900	SYNONYMOUS_CODING	no
As_CFU2	70	defense	chr5	8245147	5.64356	0.0114286	2	G	T	no	INTERGENIC		no
As_CFU2	70	defense	chr5	8245162	5.64356	0.0114286	2	G	C	no	INTERGENIC		no
As_CFU2	70	defense	chr5	9940460	4.82865	0.0171429	3	G	A	no	INTERGENIC		no
As_CFU2	70	defense	chr5	9949706	5.64356	0.0114286	2	C	T	no			no
As_CFU2	70	defense	chr5	9999198	4.73356	0.0114286	2	A	G	no			no
Width_16	14	devlopment	chr1	12610343	5.10536	0.0685714	12	C	T	yes	AT1G34490	NON_SYNONYMOUS_CODING	no
Width_16	14	devlopment	chr1	12612630	5.10536	0.0685714	12	T	G	yes	AT1G34500	SYNONYMOUS_CODING	no
Width_16	14	devlopment	chr1	12615882	5.49846	0.0914286	16	G	C	yes	AT1G34510	UTR_3_PRIME	yes
Width_16	14	devlopment	chr1	12616111	5.10536	0.0685714	12	G	T	yes	AT1G34510	SYNONYMOUS_CODING	no
Width_16	14	devlopment	chr1	17576804	5.73622	0.108571	19	A	T	no	INTERGENIC		yes
Width_16	14	devlopment	chr2	14113043	5.39487	0.0628571	11	A	G	yes	AT2G33310	UTR_3_PRIME	yes
Width_16	14	devlopment	chr3	1131772	5.23234	0.0571429	10	T	A	no	INTERGENIC		yes
Width_16	14	devlopment	chr3	12721345	5.08745	0.337143	59	A	T	no			yes
Width_16	14	devlopment	chr3	15748953	5.02478	0.0914286	16	C	T	no	INTERGENIC		yes
Width_16	14	devlopment	chr3	3757973	5.83529	0.234286	41	A	G	no	INTERGENIC		yes
Width_16	14	devlopment	chr3	8181210	5.25731	0.0628571	11	A	T	yes	AT3G23030	SYNONYMOUS_CODING	no
Width_16	14	devlopment	chr3	8182209	5.25731	0.0628571	11	T	G	no	INTERGENIC		no
Width_16	14	devlopment	chr3	8182386	5.25731	0.0628571	11	T	C	no	INTERGENIC		no
Width_16	14	devlopment	chr3	8182406	5.25731	0.0628571	11	T	C	no	INTERGENIC		no
Width_16	14	devlopment	chr4	5103126	5.4403	0.0457143	8	C	T	no			no
Width_16	14	devlopment	chr4	5103656	5.4403	0.0457143	8	G	A	no			no
Width_16	14	devlopment	chr4	7338386	5.30346	0.0228571	4	G	T	no	INTERGENIC		no
Width_16	14	devlopment	chr4	7339755	5.30346	0.0228571	4	T	C	yes	AT4G12400	NON_SYNONYMOUS_CODING	no
Width_16	14	devlopment	chr4	7341348	5.30346	0.0228571	4	T	G	yes	AT4G12400	UTR_5_PRIME	no
Width_16	14	devlopment	chr4	8037154	5.19723	0.417143	73	G	C	yes	Gene_AT4G13900	INTRAGENIC	yes
Width_16	14	devlopment	chr4	84863	6.21835	0.0228571	4	A	T	no	INTERGENIC		no
Width_16	14	devlopment	chr4	85996	6.21835	0.0228571	4	C	T	yes	AT4G00210	SYNONYMOUS_CODING	no
Width_16	14	devlopment	chr5	14115805	5.28759	0.102857	18	G	A	no			yes
Width_16	14	devlopment	chr5	18241323	5.36853	0.274286	48	A	T	yes	AT5G45120	SYNONYMOUS_CODING	yes
