## Supplementary material for "Genotype networks of 80 quantitative *Arabidopsis thaliana* phenotypes reveal phenotypic evolvability despite pervasive epistasis": S4Table

### Sheet: SupplementaryTable4
S4 Table: Overview of employed phenotypes and summary of results obtained when genomic positions with minor allele counts are ignored
phenotype name	phenotype number	phenotype category	number of accessions used in GWAS	optimal P-value (-log10)	genomic positions with optimal P-value	number of genotype network components	maximum component size	number of squares in genotype network	number of vertices in genotype network	number of edges in genotype network	number of unique genotypes in genotype network	coefficient of variation	number of vertices used to calcualte coefficient of variation	fraction of squares with magnitude epistasis	fraction of squares with simple sign epistasis	fraction of squares with reciprocal sign epistasis	mean vertex betweenness	mean length of all mutational paths	mean length of mutational paths to maximum phenotypic value	fraction of accessible mutational paths to maximum phenotypic value	mean length of mutational paths to minimum phenotypic value	fraction of accessible mutational paths to maximum phenotypic value
4W	100	flowering	119	8.5	8	2	11	9	17	23	19	0.296844	5	0.555556	0.333333	0.111111	4.05882	2.59677	1	1	2.33333	0.75
Li7	101	ions	93	6.5	63	4	10	1	19	16	29	0.100571	3	0	1	0	3.63158	2.32	2.1	0.8	1	1
FT22	102	flowering	193	7	293	6	32	11	45	50	97	0.408166	7	0.272727	0.545455	0.181818	22.4222	2.97843	4.93548	0.193548	1	1
As2	103	defense	175	7	770	5	30	3	38	36	102	0.875597	2	0.333333	0	0	19.3947	2.67882	1	1	no single vertex with minimum phenotypic value	no single vertex with minimum phenotypic value
SDV	104	flowering	159	8	172	3	28	4	32	33	64	0.187501	8	0	0.5	0.5	17.25	2.45263	1	1	2.2963	0.703704
Mg25	105	ions	93	5	9	1	25	8	25	32	25	0.0608162	8	0.625	0.375	0	35.04	3.92	5.25	0.5	5.45833	0.166667
Secondary_Dormancy	106	development	93	5.5	20	4	11	2	20	18	33	0.771545	3	0	0	0	3.55	2.09231	1	1	2.5	1
Bs	10	defense	175	5	44	8	12	8	45	45	62	0.288061	12	0.5	0.125	0.25	4.13333	2.24832	2.5	0.875	no single vertex with minimum phenotypic value	no single vertex with minimum phenotypic value
2W	11	flowering	152	8	33	5	13	3	22	20	38	0.326676	4	0.333333	0.666667	0	4.5	2.71171	1	1	2.71429	0.214286
Cd114	13	ions	93	5.5	43	9	10	3	41	35	64	0.128198	6	0.333333	0	0.666667	3	2.12844	1	1	1.83333	0.833333
Width_16	14	development	175	5	19	4	38	28	50	70	66	0.113131	13	0.642857	0.214286	0.107143	31.24	3.15448	3.91892	0.216216	1.4	1
Storage_28_days	15	development	110	5.5	214	3	7	1	11	9	61	1.85379	2	0	0	1	1.72727	2.21176	3.18182	0.818182	no single vertex with minimum phenotypic value	no single vertex with minimum phenotypic value
Width_10	18	development	176	5.5	182	6	39	11	52	56	114	0.186113	8	0.5	0.2	0.2	32.7115	3.25298	2	0.25	3.28947	0.868421
FT_Diameter_Field	1	flowering	180	5	13	3	45	39	95	132	99	0.125756	17	0.205128	0.538462	0.230769	50.5053	3.9508	3.16667	0.433333	3.27778	0.166667
Storage_7_days	20	development	110	7	199	4	12	3	18	17	48	1.62525	3	0.666667	0	0	4.66667	2.51064	3.0625	1	3.0625	1
As2_CFU2	21	defense	175	5.5	6	2	9	5	14	17	14	0.175777	9	0.4	0.2	0.2	2.85714	2.42268	2.72727	0.727273	3.84615	0.0769231
Co59	22	ions	93	6.5	109	4	15	0	21	17	49	0.124993	4	NA	NA	NA	5.95238	2.15741	1	1	1	1
FW	23	development	95	5.5	38	3	21	10	40	48	61	0.240243	7	0.4	0.1	0	18.45	3.1268	3.25	0.9375	2.6	1
Cu65	24	ions	93	5	203	8	5	1	23	16	27	0.193308	4	0	0	0	0.565217	1.66667	1	1	2	0.5
Bacterial_titer	25	defense	95	4.5	53	6	12	5	37	36	71	0.0716634	4	0.4	0.6	0	4.56757	2.22464	2.77778	0.222222	1	1
Width_22	26	development	175	5.5	21	6	16	4	32	30	44	0.156283	13	0	0.25	0.75	8.0625	3.01338	no single vertex with minimum phenotypic value	no single vertex with minimum phenotypic value	4	0.111111
Storage_56_days	27	development	110	5	25	6	8	6	31	31	34	0.590139	10	0.666667	0.333333	0	2.16129	1.8375	2.42857	1	1.75	1
FLC	29	flowering	167	6	145	5	26	3	39	37	108	0.918281	5	0	0	0	13	3.09595	2.93333	1	1	1
At2_CFU2	2	defense	175	5	16	3	27	27	54	77	58	0.124476	20	0.518519	0.296296	0.037037	23.7963	3.46169	4.61538	0.384615	2.71429	0.642857
FT16	30	flowering	193	6	721	4	42	5	48	49	149	0.229666	3	0.4	0.4	0.2	35.2083	2.95602	1	1	2.56098	0.439024
FT10	31	flowering	194	6.5	31	4	40	19	46	60	64	0.116512	10	0.705882	0.235294	0.0588235	52.9565	4.11111	1	1	3.94872	0.666667
FT_Duration_GH	32	development	147	6	97	7	21	4	43	40	87	0.118855	8	0.25	0	0.5	9.30233	2.47059	1	1	2.35	0.65
Se82	33	ions	93	5.5	4	1	11	8	11	17	11	0.0947248	6	0.5	0.5	0	5.18182	2.03636	2.3	0.4	2.2	1
LDV	34	flowering	168	7.5	21	8	12	3	29	24	44	0.158745	8	0.333333	0.333333	0.333333	2.82759	2.6113	1	1	2.56522	0.565217
8W_GH_LN	36	flowering	163	7.5	342	4	17	1	25	22	112	0.163628	1	0	0	1	5.92	1.97419	1	1	no single vertex with minimum phenotypic value	no single vertex with minimum phenotypic value
0W	37	flowering	137	6.5	179	5	20	7	29	31	54	0.258576	11	0.428571	0.428571	0.142857	12.3103	3.44033	2.57143	0.428571	3.65	0.3
MT_GH	38	development	147	5.5	248	5	20	4	36	35	83	0.149011	5	0.25	0.25	0.5	10.1111	2.52941	2.63158	0.263158	1	1
After_Vern_Growth	39	development	110	4.5	35	2	35	10	37	44	72	0.315372	7	0	0	0	41.8649	3.59899	3.94118	1	2.67647	1
Aphid_number	40	defense	94	5	13	5	8	2	19	16	30	0.36314	7	1	0	0	1.68421	2.59813	1	1	2	0.4
LN22	41	flowering	176	6	430	6	48	12	58	64	140	0.492612	5	0.583333	0.333333	0.0833333	41.069	3.10238	2.7234	0.510638	3.61702	0.212766
Bs_CFU2	42	defense	175	5.5	26	11	14	10	63	62	79	0.134709	15	0.6	0.2	0.2	3.93651	2.12727	1	1	2	0.8
Hypocotyl_length	44	development	89	6	3	1	8	6	8	12	8	0.136042	6	1	0	0	2.5	3.46237	1	1	3.07692	0.384615
Germ_22	45	development	177	5.5	172	6	26	5	39	38	93	0.0662574	7	0.5	0	0	17.359	3.0089	no single vertex with minimum phenotypic value	no single vertex with minimum phenotypic value	no single vertex with minimum phenotypic value	no single vertex with minimum phenotypic value
SD	47	flowering	162	6	48	6	13	7	39	40	69	0.0957287	7	0.5	0.25	0.25	5.20513	2.31818	no single vertex with minimum phenotypic value	no single vertex with minimum phenotypic value	1.33333	1
8W	48	flowering	155	6.5	179	3	21	3	26	26	83	0.126467	2	0.666667	0	0.333333	10.5	2.2757	2.95	0.3	1	1
FT_GH	49	flowering	166	6	491	2	32	4	34	36	136	0.183781	2	0	0.75	0.25	28.7941	2.96982	3.06452	0.0967742	3.51613	0.354839
DSDS50	50	development	109	9	15	3	9	4	13	14	13	0.540595	5	0.5	0.5	0	2.61538	2.18692	2.92857	0.0714286	2.14286	0.571429
Ca43	51	ions	93	6	48	2	16	6	18	22	38	0.0406277	5	0.166667	0.166667	0.666667	10.2222	2.52066	2.66667	0.133333	1	1
LC_Duration_GH	52	development	147	6	83	3	31	9	41	47	78	0.0766921	8	0.444444	0.444444	0.111111	26.7561	3.22065	2.9	0.133333	2.93333	0.8
0W_GH_FT	53	flowering	153	7	110	4	22	6	29	31	73	0.262908	6	0.333333	0.333333	0.333333	12.4483	2.82124	1	1	3.25926	0.481481
B11	54	ions	93	5	188	4	12	4	19	19	65	0.0743856	3	0	0.25	0.75	4.52632	2.21127	1.90909	0.454545	1.5	1
RP_GH	56	development	147	5	214	4	32	7	38	41	104	0.0450774	6	0.285714	0.571429	0.142857	24.3684	2.85571	1	1	1	1
LFS_GH	58	development	148	5.5	141	8	19	4	41	37	92	0.100946	8	0	1	0	7.46341	2.42326	1	1	2.125	0.5
Germ_10	59	development	177	5.5	17	10	45	20	78	89	125	0.0553066	9	0.857143	0	0.142857	36.5769	3.65149	no single vertex with minimum phenotypic value	no single vertex with minimum phenotypic value	no single vertex with minimum phenotypic value	no single vertex with minimum phenotypic value
Na23	5	ions	93	6	111	4	12	1	18	15	77	0.241662	1	0	1	0	4.44444	2.15942	1	1	1.27273	0.818182
Germ_16	60	development	176	6.5	39	3	22	6	32	35	57	0.0362857	10	0.5	0	0.166667	12.375	2.5733	no single vertex with minimum phenotypic value	no single vertex with minimum phenotypic value	no single vertex with minimum phenotypic value	no single vertex with minimum phenotypic value
At1_CFU2	63	defense	175	5	24	5	18	19	46	59	53	0.18167	11	0.578947	0.105263	0.105263	8.17391	2.37226	2.35294	0.941176	1.33333	0.666667
Ni60	64	ions	93	5	35	5	20	5	30	31	76	0.127763	3	0.4	0.6	0	12.6667	2.90955	2	1	1	1
P31	65	ions	93	5.5	14	6	10	4	33	31	36	0.0681858	9	0.5	0.25	0.25	2.87879	2.85475	1	1	3.11111	0.0555556
As75	67	ions	93	6	10	2	13	10	17	24	20	0.198163	8	0	0	0	5.52941	3.62946	1.33333	1	1	1
Germ_in_dark	68	development	93	5	430	4	23	9	36	41	81	0.0561919	2	0.555556	0.111111	0.333333	14.9444	2.92832	2.13636	0.5	2	0.5
FRI	69	flowering	164	7	60	4	19	6	30	32	53	0.351823	7	0.166667	0	0	9.5	2.52101	1	1	1	1
As_CFU2	70	defense	175	4.5	20	7	57	66	72	115	104	0.137531	13	0.363636	0.30303	0.19697	54	3.41341	3.64286	0.232143	3.71429	0.0714286
Trichome_avg_C	71	defense	94	4.5	313	4	13	4	20	20	84	0.201145	2	0.75	0.25	0	5.35	2.28916	1	1	2.75	0.25
Vern_Growth	72	development	110	6.5	15	2	9	3	11	12	20	0.477971	3	0	0	0	3.45455	2.15054	2.66667	1	2.25	1
Mo98	73	ions	93	6	69	4	14	3	24	23	50	0.380343	7	0.666667	0	0	5.125	2.16379	1	1	2.14286	0.642857
Zn66	76	ions	93	5	8	2	10	2	17	17	17	0.11007	10	1	0	0	5.35294	2.37879	3.88889	0.555556	2	1
Trichome_avg_JA	77	defense	94	6	73	2	12	1	14	13	31	0.343103	4	1	0	0	6.21429	2.29851	1	1	2.27273	0.818182
Silique_16	79	development	95	5.5	31	2	21	9	23	30	41	0.0477918	5	0.125	0.25	0.125	14.3478	2.56398	no single vertex with minimum phenotypic value	no single vertex with minimum phenotypic value	no single vertex with minimum phenotypic value	no single vertex with minimum phenotypic value
K39	81	ions	93	5.5	37	3	10	2	15	14	25	0.100578	4	0.5	0.5	0	3.2	1.97959	1	1	2.22222	0.555556
0W_GH_LN	82	flowering	135	7	28	2	13	3	15	16	32	0.367257	2	0.666667	0	0.333333	6.8	2.33673	1	1	2.26316	0.368421
At2	83	defense	175	6	195	3	35	8	39	44	127	1.07208	3	0	0	0	27.9231	2.82412	1	1	no single vertex with minimum phenotypic value	no single vertex with minimum phenotypic value
At1	84	defense	175	6	20	3	13	6	24	27	34	0.558402	6	0.8	0	0	5.54167	2.78927	3.52632	0.315789	2.47368	0.789474
LN10	85	flowering	177	5	311	7	25	3	47	43	144	0.188366	7	0.333333	0.333333	0.333333	11.8298	2.63529	2.58333	0.0833333	2	0.666667
FT_Field	86	flowering	180	7	58	1	17	2	17	18	39	0.0427136	4	0.5	0.5	0	14.4706	2.80882	2.4375	0.875	3.6875	0.3125
LN16	87	flowering	176	5.5	540	6	29	2	40	36	147	0.483115	2	1	0	0	18.675	2.29024	2.17857	0.392857	no single vertex with minimum phenotypic value	no single vertex with minimum phenotypic value
LD	89	flowering	167	6.5	212	9	26	9	49	49	111	0.345036	7	0.111111	0.444444	0.444444	12.5714	2.72067	no single vertex with minimum phenotypic value	no single vertex with minimum phenotypic value	1	1
Seedling_Growth	90	development	100	6	3	1	6	2	6	7	6	0.155953	3	0	0	0	1.66667	1.66667	1.4	1	1.8	1
S34	91	ions	93	5	33	7	10	5	31	29	56	0.0814203	6	0.2	0.6	0.2	2.77419	2.04878	1	1	1.75	0.5
DW	93	development	95	5.5	53	7	10	6	37	36	61	0.219776	10	0	0	0	3.10811	2.05505	1.5	1	1.71429	1
Seed_Dormancy	94	development	83	5	455	4	11	0	21	17	58	0.846034	2	NA	NA	NA	2.85714	1.86957	1.75	0.25	2	0.7
Mn55	95	ions	93	5.5	87	2	17	5	19	22	69	0.09279	3	0.4	0.2	0.4	11.4737	2.59124	2.75	0.375	2.4375	0.75
Silique_22	96	development	95	6	4	1	11	6	11	16	11	0.0884541	4	0.333333	0.333333	0	5.54545	2.66981	1	1	no single vertex with minimum phenotypic value	no single vertex with minimum phenotypic value
Fe56	98	ions	93	5	31	5	18	5	33	33	68	0.0291881	5	0.2	0.8	0	10.8485	2.86458	1	1	1.75	1
8W_GH_FT	99	flowering	162	8.5	57	3	20	8	28	32	43	0.113218	6	0.875	0	0.125	10.3929	2.41262	1	1	2.42105	0.842105
