## Supplementary material for "Genotype networks of 80 quantitative *Arabidopsis thaliana* phenotypes reveal phenotypic evolvability despite pervasive epistasis": S5Table

### Sheet: Table_S5_MAC
S5 Table: Genotype network characteristics obtained with different P-values without genomic positions of minor allele counts
phenotype name	phenotype number	phenotype category	Pvalue (-log10)	number of squares in genotype network	maximum component size	number of components	number of genomic positions
4W	100	flowering	4	0	0	0	2151
4W	100	flowering	4.5	0	0	0	1252
4W	100	flowering	5	0	2	2	868
4W	100	flowering	5.5	1	9	3	491
4W	100	flowering	6	0	15	5	293
4W	100	flowering	6.5	3	25	6	193
4W	100	flowering	7	0	14	5	141
4W	100	flowering	7.5	0	10	6	76
4W	100	flowering	8	0	6	5	39
4W	100	flowering	8.5	9	11	2	8
4W	100	flowering	9	0	2	2	4
Li7	101	ions	4	0	0	0	6964
Li7	101	ions	4.5	0	0	0	4209
Li7	101	ions	5	0	3	2	2668
Li7	101	ions	5.5	0	6	4	1403
Li7	101	ions	6	0	11	7	165
Li7	101	ions	6.5	1	10	4	63
Li7	101	ions	7	0	5	3	18
Li7	101	ions	7.5	0	2	1	1
Li7	101	ions	8	0	0	0	0
Li7	101	ions	8.5	0	0	0	0
Li7	101	ions	9	0	0	0	0
FT22	102	flowering	4	0	3	1	4197
FT22	102	flowering	4.5	0	2	1	2548
FT22	102	flowering	5	0	0	0	1416
FT22	102	flowering	5.5	0	6	6	965
FT22	102	flowering	6	2	13	6	597
FT22	102	flowering	6.5	5	18	15	412
FT22	102	flowering	7	11	32	6	293
FT22	102	flowering	7.5	6	21	5	223
FT22	102	flowering	8	1	17	3	155
FT22	102	flowering	8.5	0	11	2	82
FT22	102	flowering	9	1	9	2	68
As2	103	defense	4	0	0	0	3766
As2	103	defense	4.5	0	2	2	3324
As2	103	defense	5	0	2	3	2960
As2	103	defense	5.5	0	3	3	2177
As2	103	defense	6	2	17	2	1547
As2	103	defense	6.5	1	18	3	1135
As2	103	defense	7	3	30	5	770
As2	103	defense	7.5	1	16	5	287
As2	103	defense	8	0	13	1	108
As2	103	defense	8.5	0	11	2	77
As2	103	defense	9	0	8	1	72
SDV	104	flowering	4	0	2	2	3302
SDV	104	flowering	4.5	0	0	0	2064
SDV	104	flowering	5	0	0	0	1427
SDV	104	flowering	5.5	0	2	2	916
SDV	104	flowering	6	0	16	3	583
SDV	104	flowering	6.5	0	19	6	436
SDV	104	flowering	7	1	25	3	259
SDV	104	flowering	7.5	3	27	3	217
SDV	104	flowering	8	4	28	3	172
SDV	104	flowering	8.5	3	18	3	143
SDV	104	flowering	9	1	12	2	132
Mg25	105	ions	4	0	0	0	174
Mg25	105	ions	4.5	1	14	4	80
Mg25	105	ions	5	8	25	1	9
Mg25	105	ions	5.5	0	3	1	2
Mg25	105	ions	6	0	2	1	1
Mg25	105	ions	6.5	0	2	1	1
Mg25	105	ions	7	0	0	0	0
Mg25	105	ions	7.5	0	0	0	0
Mg25	105	ions	8	0	0	0	0
Mg25	105	ions	8.5	0	0	0	0
Mg25	105	ions	9	0	0	0	0
Secondary_Dormancy	106	development	4	0	2	1	439
Secondary_Dormancy	106	development	4.5	0	4	3	202
Secondary_Dormancy	106	development	5	0	8	2	84
Secondary_Dormancy	106	development	5.5	2	11	4	20
Secondary_Dormancy	106	development	6	2	10	3	15
Secondary_Dormancy	106	development	6.5	0	0	0	5
Secondary_Dormancy	106	development	7	0	0	0	0
Secondary_Dormancy	106	development	7.5	0	0	0	0
Secondary_Dormancy	106	development	8	0	0	0	0
Secondary_Dormancy	106	development	8.5	0	0	0	0
Secondary_Dormancy	106	development	9	0	0	0	0
Bs	10	defense	4	0	2	3	323
Bs	10	defense	4.5	0	2	4	119
Bs	10	defense	5	8	12	8	44
Bs	10	defense	5.5	0	2	2	4
Bs	10	defense	6	0	0	0	0
Bs	10	defense	6.5	0	0	0	0
Bs	10	defense	7	0	0	0	0
Bs	10	defense	7.5	0	0	0	0
Bs	10	defense	8	0	0	0	0
Bs	10	defense	8.5	0	0	0	0
Bs	10	defense	9	0	0	0	0
2W	11	flowering	4	0	2	1	4072
2W	11	flowering	4.5	0	2	1	2292
2W	11	flowering	5	0	4	3	1261
2W	11	flowering	5.5	1	12	2	730
2W	11	flowering	6	1	11	3	434
2W	11	flowering	6.5	0	11	3	234
2W	11	flowering	7	0	10	3	138
2W	11	flowering	7.5	1	15	5	44
2W	11	flowering	8	3	13	5	33
2W	11	flowering	8.5	1	8	4	22
2W	11	flowering	9	1	8	4	18
Cd114	13	ions	4	0	2	1	729
Cd114	13	ions	4.5	0	0	0	289
Cd114	13	ions	5	0	3	4	109
Cd114	13	ions	5.5	3	10	9	43
Cd114	13	ions	6	2	4	2	4
Cd114	13	ions	6.5	0	2	1	1
Cd114	13	ions	7	0	2	1	1
Cd114	13	ions	7.5	0	0	0	0
Cd114	13	ions	8	0	0	0	0
Cd114	13	ions	8.5	0	0	0	0
Cd114	13	ions	9	0	0	0	0
Width_16	14	development	4	0	0	0	295
Width_16	14	development	4.5	6	38	5	88
Width_16	14	development	5	28	38	4	19
Width_16	14	development	5.5	1	4	1	2
Width_16	14	development	6	0	0	0	0
Width_16	14	development	6.5	0	0	0	0
Width_16	14	development	7	0	0	0	0
Width_16	14	development	7.5	0	0	0	0
Width_16	14	development	8	0	0	0	0
Width_16	14	development	8.5	0	0	0	0
Width_16	14	development	9	0	0	0	0
Storage_28_days	15	development	4	0	0	0	1046
Storage_28_days	15	development	4.5	0	2	4	499
Storage_28_days	15	development	5	0	12	4	367
Storage_28_days	15	development	5.5	1	7	3	214
Storage_28_days	15	development	6	0	9	5	49
Storage_28_days	15	development	6.5	0	5	6	19
Storage_28_days	15	development	7	0	4	4	9
Storage_28_days	15	development	7.5	0	2	1	1
Storage_28_days	15	development	8	0	2	1	1
Storage_28_days	15	development	8.5	0	0	0	0
Storage_28_days	15	development	9	0	0	0	0
Width_10	18	development	4	0	0	0	1403
Width_10	18	development	4.5	0	3	2	650
Width_10	18	development	5	6	21	5	355
Width_10	18	development	5.5	11	39	6	182
Width_10	18	development	6	7	26	6	62
Width_10	18	development	6.5	3	10	6	27
Width_10	18	development	7	7	16	3	14
Width_10	18	development	7.5	7	13	1	5
Width_10	18	development	8	1	4	1	2
Width_10	18	development	8.5	0	2	1	1
Width_10	18	development	9	0	2	1	1
FT_Diameter_Field	1	flowering	4	0	2	6	197
FT_Diameter_Field	1	flowering	4.5	0	5	8	55
FT_Diameter_Field	1	flowering	5	39	45	3	13
FT_Diameter_Field	1	flowering	5.5	1	4	1	2
FT_Diameter_Field	1	flowering	6	0	0	0	0
FT_Diameter_Field	1	flowering	6.5	0	0	0	0
FT_Diameter_Field	1	flowering	7	0	0	0	0
FT_Diameter_Field	1	flowering	7.5	0	0	0	0
FT_Diameter_Field	1	flowering	8	0	0	0	0
FT_Diameter_Field	1	flowering	8.5	0	0	0	0
FT_Diameter_Field	1	flowering	9	0	0	0	0
Storage_7_days	20	development	4	0	0	0	2772
Storage_7_days	20	development	4.5	0	2	2	1554
Storage_7_days	20	development	5	0	3	2	1039
Storage_7_days	20	development	5.5	0	10	3	743
Storage_7_days	20	development	6	0	9	1	514
Storage_7_days	20	development	6.5	1	17	4	369
Storage_7_days	20	development	7	3	12	4	199
Storage_7_days	20	development	7.5	0	6	3	86
Storage_7_days	20	development	8	0	4	2	64
Storage_7_days	20	development	8.5	0	3	3	45
Storage_7_days	20	development	9	0	7	1	30
As2_CFU2	21	defense	4	0	2	2	584
As2_CFU2	21	defense	4.5	0	9	6	120
As2_CFU2	21	defense	5	4	14	5	31
As2_CFU2	21	defense	5.5	5	9	2	6
As2_CFU2	21	defense	6	1	4	1	2
As2_CFU2	21	defense	6.5	0	0	0	0
As2_CFU2	21	defense	7	0	0	0	0
As2_CFU2	21	defense	7.5	0	0	0	0
As2_CFU2	21	defense	8	0	0	0	0
As2_CFU2	21	defense	8.5	0	0	0	0
As2_CFU2	21	defense	9	0	0	0	0
Co59	22	ions	4	0	0	0	2450
Co59	22	ions	4.5	0	0	0	1185
Co59	22	ions	5	0	4	2	557
Co59	22	ions	5.5	0	13	1	296
Co59	22	ions	6	0	10	3	169
Co59	22	ions	6.5	0	15	4	109
Co59	22	ions	7	0	10	2	54
Co59	22	ions	7.5	0	5	2	36
Co59	22	ions	8	0	3	4	17
Co59	22	ions	8.5	0	2	1	1
Co59	22	ions	9	0	0	0	0
FW	23	development	4	0	2	1	880
FW	23	development	4.5	0	0	0	425
FW	23	development	5	0	4	3	185
FW	23	development	5.5	10	21	3	38
FW	23	development	6	0	5	4	10
FW	23	development	6.5	0	2	2	4
FW	23	development	7	0	2	2	4
FW	23	development	7.5	0	0	0	0
FW	23	development	8	0	0	0	0
FW	23	development	8.5	0	0	0	0
FW	23	development	9	0	0	0	0
Cu65	24	ions	4	0	2	2	795
Cu65	24	ions	4.5	0	5	3	273
Cu65	24	ions	5	1	5	8	203
Cu65	24	ions	5.5	0	3	1	40
Cu65	24	ions	6	1	4	1	2
Cu65	24	ions	6.5	0	0	0	0
Cu65	24	ions	7	0	0	0	0
Cu65	24	ions	7.5	0	0	0	0
Cu65	24	ions	8	0	0	0	0
Cu65	24	ions	8.5	0	0	0	0
Cu65	24	ions	9	0	0	0	0
Bacterial_titer	25	defense	4	0	3	2	180
Bacterial_titer	25	defense	4.5	5	12	6	53
Bacterial_titer	25	defense	5	4	8	2	7
Bacterial_titer	25	defense	5.5	1	4	1	2
Bacterial_titer	25	defense	6	0	0	0	0
Bacterial_titer	25	defense	6.5	0	0	0	0
Bacterial_titer	25	defense	7	0	0	0	0
Bacterial_titer	25	defense	7.5	0	0	0	0
Bacterial_titer	25	defense	8	0	0	0	0
Bacterial_titer	25	defense	8.5	0	0	0	0
Bacterial_titer	25	defense	9	0	0	0	0
Width_22	26	development	4	0	2	3	729
Width_22	26	development	4.5	0	4	3	270
Width_22	26	development	5	3	19	12	66
Width_22	26	development	5.5	4	16	6	21
Width_22	26	development	6	0	4	2	10
Width_22	26	development	6.5	0	3	1	2
Width_22	26	development	7	0	2	1	1
Width_22	26	development	7.5	0	0	0	0
Width_22	26	development	8	0	0	0	0
Width_22	26	development	8.5	0	0	0	0
Width_22	26	development	9	0	0	0	0
Storage_56_days	27	development	4	0	0	0	245
Storage_56_days	27	development	4.5	0	6	6	76
Storage_56_days	27	development	5	6	8	6	25
Storage_56_days	27	development	5.5	0	0	0	4
Storage_56_days	27	development	6	0	0	0	2
Storage_56_days	27	development	6.5	0	0	0	0
Storage_56_days	27	development	7	0	0	0	0
Storage_56_days	27	development	7.5	0	0	0	0
Storage_56_days	27	development	8	0	0	0	0
Storage_56_days	27	development	8.5	0	0	0	0
Storage_56_days	27	development	9	0	0	0	0
FLC	29	flowering	4	0	2	1	1303
FLC	29	flowering	4.5	0	2	1	778
FLC	29	flowering	5	0	5	4	484
FLC	29	flowering	5.5	1	31	5	216
FLC	29	flowering	6	3	26	5	145
FLC	29	flowering	6.5	3	23	6	96
FLC	29	flowering	7	2	12	7	48
FLC	29	flowering	7.5	0	6	7	31
FLC	29	flowering	8	0	6	6	12
FLC	29	flowering	8.5	0	6	5	10
FLC	29	flowering	9	0	4	4	7
At2_CFU2	2	defense	4	0	2	5	324
At2_CFU2	2	defense	4.5	0	6	17	167
At2_CFU2	2	defense	5	27	27	3	16
At2_CFU2	2	defense	5.5	14	11	2	11
At2_CFU2	2	defense	6	0	2	1	1
At2_CFU2	2	defense	6.5	0	2	1	1
At2_CFU2	2	defense	7	0	0	0	0
At2_CFU2	2	defense	7.5	0	0	0	0
At2_CFU2	2	defense	8	0	0	0	0
At2_CFU2	2	defense	8.5	0	0	0	0
At2_CFU2	2	defense	9	0	0	0	0
FT16	30	flowering	4	0	2	2	4984
FT16	30	flowering	4.5	0	2	2	2980
FT16	30	flowering	5	0	5	3	1972
FT16	30	flowering	5.5	1	12	6	1254
FT16	30	flowering	6	5	42	4	721
FT16	30	flowering	6.5	3	32	5	363
FT16	30	flowering	7	2	24	3	255
FT16	30	flowering	7.5	2	22	4	189
FT16	30	flowering	8	2	15	2	65
FT16	30	flowering	8.5	0	6	4	48
FT16	30	flowering	9	0	6	6	20
FT10	31	flowering	4	0	2	1	1340
FT10	31	flowering	4.5	0	2	4	651
FT10	31	flowering	5	0	11	6	263
FT10	31	flowering	5.5	4	24	8	108
FT10	31	flowering	6	5	18	6	59
FT10	31	flowering	6.5	19	40	4	31
FT10	31	flowering	7	6	15	3	24
FT10	31	flowering	7.5	1	5	2	17
FT10	31	flowering	8	1	5	2	17
FT10	31	flowering	8.5	1	4	2	15
FT10	31	flowering	9	3	7	1	3
FT_Duration_GH	32	development	4	0	0	0	1577
FT_Duration_GH	32	development	4.5	0	2	3	927
FT_Duration_GH	32	development	5	2	11	4	480
FT_Duration_GH	32	development	5.5	1	10	9	294
FT_Duration_GH	32	development	6	4	21	7	97
FT_Duration_GH	32	development	6.5	1	9	6	34
FT_Duration_GH	32	development	7	1	6	5	13
FT_Duration_GH	32	development	7.5	0	4	1	6
FT_Duration_GH	32	development	8	0	2	1	1
FT_Duration_GH	32	development	8.5	0	0	0	0
FT_Duration_GH	32	development	9	0	0	0	0
Se82	33	ions	4	0	0	0	446
Se82	33	ions	4.5	0	2	2	111
Se82	33	ions	5	0	5	8	35
Se82	33	ions	5.5	8	11	1	4
Se82	33	ions	6	1	4	1	2
Se82	33	ions	6.5	0	0	0	0
Se82	33	ions	7	0	0	0	0
Se82	33	ions	7.5	0	0	0	0
Se82	33	ions	8	0	0	0	0
Se82	33	ions	8.5	0	0	0	0
Se82	33	ions	9	0	0	0	0
LDV	34	flowering	4	0	0	0	2239
LDV	34	flowering	4.5	0	0	0	1182
LDV	34	flowering	5	0	3	2	711
LDV	34	flowering	5.5	2	24	8	284
LDV	34	flowering	6	2	14	7	129
LDV	34	flowering	6.5	0	13	7	59
LDV	34	flowering	7	2	14	9	46
LDV	34	flowering	7.5	3	12	8	21
LDV	34	flowering	8	2	10	6	16
LDV	34	flowering	8.5	0	6	6	13
LDV	34	flowering	9	0	5	5	12
8W_GH_LN	36	flowering	4	0	0	0	4166
8W_GH_LN	36	flowering	4.5	0	0	0	2656
8W_GH_LN	36	flowering	5	0	0	0	1877
8W_GH_LN	36	flowering	5.5	0	2	1	1310
8W_GH_LN	36	flowering	6	0	9	3	864
8W_GH_LN	36	flowering	6.5	0	14	4	567
8W_GH_LN	36	flowering	7	0	18	3	437
8W_GH_LN	36	flowering	7.5	1	17	4	342
8W_GH_LN	36	flowering	8	0	17	5	265
8W_GH_LN	36	flowering	8.5	1	12	9	170
8W_GH_LN	36	flowering	9	0	11	5	124
0W	37	flowering	4	0	0	0	1663
0W	37	flowering	4.5	0	2	1	1004
0W	37	flowering	5	0	4	2	459
0W	37	flowering	5.5	2	21	5	300
0W	37	flowering	6	4	12	8	199
0W	37	flowering	6.5	7	20	5	179
0W	37	flowering	7	1	6	5	166
0W	37	flowering	7.5	0	2	2	11
0W	37	flowering	8	0	0	0	5
0W	37	flowering	8.5	0	0	0	0
0W	37	flowering	9	0	0	0	0
MT_GH	38	development	4	0	2	1	1109
MT_GH	38	development	4.5	0	7	3	653
MT_GH	38	development	5	0	15	4	350
MT_GH	38	development	5.5	4	20	5	248
MT_GH	38	development	6	0	14	4	142
MT_GH	38	development	6.5	0	5	4	75
MT_GH	38	development	7	0	3	3	22
MT_GH	38	development	7.5	2	6	3	13
MT_GH	38	development	8	2	6	1	3
MT_GH	38	development	8.5	0	2	1	1
MT_GH	38	development	9	0	0	0	0
After_Vern_Growth	39	development	4	1	8	4	126
After_Vern_Growth	39	development	4.5	10	35	2	35
After_Vern_Growth	39	development	5	6	10	2	6
After_Vern_Growth	39	development	5.5	0	2	2	3
After_Vern_Growth	39	development	6	0	0	0	2
After_Vern_Growth	39	development	6.5	0	0	0	0
After_Vern_Growth	39	development	7	0	0	0	0
After_Vern_Growth	39	development	7.5	0	0	0	0
After_Vern_Growth	39	development	8	0	0	0	0
After_Vern_Growth	39	development	8.5	0	0	0	0
After_Vern_Growth	39	development	9	0	0	0	0
Aphid_number	40	defense	4	0	0	0	217
Aphid_number	40	defense	4.5	1	14	3	61
Aphid_number	40	defense	5	2	8	5	13
Aphid_number	40	defense	5.5	2	4	2	4
Aphid_number	40	defense	6	0	2	1	1
Aphid_number	40	defense	6.5	0	0	0	0
Aphid_number	40	defense	7	0	0	0	0
Aphid_number	40	defense	7.5	0	0	0	0
Aphid_number	40	defense	8	0	0	0	0
Aphid_number	40	defense	8.5	0	0	0	0
Aphid_number	40	defense	9	0	0	0	0
LN22	41	flowering	4	0	0	0	3257
LN22	41	flowering	4.5	0	2	2	1979
LN22	41	flowering	5	0	2	1	1086
LN22	41	flowering	5.5	0	6	7	652
LN22	41	flowering	6	12	48	6	430
LN22	41	flowering	6.5	4	32	5	306
LN22	41	flowering	7	5	25	5	231
LN22	41	flowering	7.5	1	11	2	130
LN22	41	flowering	8	0	10	3	44
LN22	41	flowering	8.5	0	8	3	35
LN22	41	flowering	9	0	5	3	24
Bs_CFU2	42	defense	4	0	2	1	795
Bs_CFU2	42	defense	4.5	0	2	5	301
Bs_CFU2	42	defense	5	0	4	9	63
Bs_CFU2	42	defense	5.5	10	14	11	26
Bs_CFU2	42	defense	6	0	2	3	10
Bs_CFU2	42	defense	6.5	0	2	1	1
Bs_CFU2	42	defense	7	0	0	0	0
Bs_CFU2	42	defense	7.5	0	0	0	0
Bs_CFU2	42	defense	8	0	0	0	0
Bs_CFU2	42	defense	8.5	0	0	0	0
Bs_CFU2	42	defense	9	0	0	0	0
Hypocotyl_length	44	development	4	0	2	2	360
Hypocotyl_length	44	development	4.5	0	5	9	201
Hypocotyl_length	44	development	5	2	14	3	114
Hypocotyl_length	44	development	5.5	6	8	1	3
Hypocotyl_length	44	development	6	6	8	1	3
Hypocotyl_length	44	development	6.5	0	2	1	1
Hypocotyl_length	44	development	7	0	2	1	1
Hypocotyl_length	44	development	7.5	0	0	0	0
Hypocotyl_length	44	development	8	0	0	0	0
Hypocotyl_length	44	development	8.5	0	0	0	0
Hypocotyl_length	44	development	9	0	0	0	0
Germ_22	45	development	4	0	3	1	1290
Germ_22	45	development	4.5	0	10	4	716
Germ_22	45	development	5	3	25	6	298
Germ_22	45	development	5.5	5	26	6	172
Germ_22	45	development	6	3	14	3	118
Germ_22	45	development	6.5	0	5	4	75
Germ_22	45	development	7	0	3	4	16
Germ_22	45	development	7.5	0	2	3	6
Germ_22	45	development	8	0	2	1	3
Germ_22	45	development	8.5	0	2	1	1
Germ_22	45	development	9	0	0	0	0
SD	47	flowering	4	0	2	1	1379
SD	47	flowering	4.5	0	2	2	706
SD	47	flowering	5	0	4	5	360
SD	47	flowering	5.5	4	11	4	125
SD	47	flowering	6	7	13	6	48
SD	47	flowering	6.5	0	3	6	22
SD	47	flowering	7	1	4	4	11
SD	47	flowering	7.5	0	3	3	10
SD	47	flowering	8	0	0	0	2
SD	47	flowering	8.5	0	0	0	0
SD	47	flowering	9	0	0	0	0
8W	48	flowering	4	0	0	0	2540
8W	48	flowering	4.5	0	0	0	1456
8W	48	flowering	5	0	6	4	807
8W	48	flowering	5.5	0	16	5	524
8W	48	flowering	6	1	18	2	312
8W	48	flowering	6.5	3	21	3	179
8W	48	flowering	7	1	13	4	113
8W	48	flowering	7.5	0	6	5	76
8W	48	flowering	8	1	5	5	70
8W	48	flowering	8.5	0	2	2	27
8W	48	flowering	9	0	2	2	22
FT_GH	49	flowering	4	0	0	0	3551
FT_GH	49	flowering	4.5	0	2	2	2013
FT_GH	49	flowering	5	0	2	4	1325
FT_GH	49	flowering	5.5	0	11	7	676
FT_GH	49	flowering	6	4	32	2	491
FT_GH	49	flowering	6.5	3	26	6	371
FT_GH	49	flowering	7	1	23	6	196
FT_GH	49	flowering	7.5	1	19	5	103
FT_GH	49	flowering	8	3	13	2	70
FT_GH	49	flowering	8.5	3	12	1	58
FT_GH	49	flowering	9	1	8	4	42
DSDS50	50	development	4	0	0	0	2028
DSDS50	50	development	4.5	0	2	1	1074
DSDS50	50	development	5	0	4	2	612
DSDS50	50	development	5.5	0	10	3	393
DSDS50	50	development	6	1	12	3	280
DSDS50	50	development	6.5	0	15	3	226
DSDS50	50	development	7	1	12	2	139
DSDS50	50	development	7.5	1	12	2	93
DSDS50	50	development	8	0	8	3	56
DSDS50	50	development	8.5	0	6	3	54
DSDS50	50	development	9	4	9	3	15
Ca43	51	ions	4	0	0	0	2132
Ca43	51	ions	4.5	0	2	2	1286
Ca43	51	ions	5	0	9	2	295
Ca43	51	ions	5.5	1	10	6	139
Ca43	51	ions	6	6	16	2	48
Ca43	51	ions	6.5	0	5	3	10
Ca43	51	ions	7	3	6	2	5
Ca43	51	ions	7.5	1	4	1	2
Ca43	51	ions	8	0	0	0	0
Ca43	51	ions	8.5	0	0	0	0
Ca43	51	ions	9	0	0	0	0
LC_Duration_GH	52	development	4	0	2	2	1254
LC_Duration_GH	52	development	4.5	0	2	3	615
LC_Duration_GH	52	development	5	0	16	5	334
LC_Duration_GH	52	development	5.5	3	16	8	120
LC_Duration_GH	52	development	6	9	31	3	83
LC_Duration_GH	52	development	6.5	5	16	4	35
LC_Duration_GH	52	development	7	0	10	2	14
LC_Duration_GH	52	development	7.5	1	6	1	3
LC_Duration_GH	52	development	8	0	2	1	1
LC_Duration_GH	52	development	8.5	0	2	1	1
LC_Duration_GH	52	development	9	0	2	1	1
0W_GH_FT	53	flowering	4	0	0	0	2981
0W_GH_FT	53	flowering	4.5	0	2	1	1745
0W_GH_FT	53	flowering	5	0	2	3	1060
0W_GH_FT	53	flowering	5.5	1	16	5	584
0W_GH_FT	53	flowering	6	1	22	3	357
0W_GH_FT	53	flowering	6.5	5	28	4	255
0W_GH_FT	53	flowering	7	6	22	4	110
0W_GH_FT	53	flowering	7.5	3	11	9	59
0W_GH_FT	53	flowering	8	2	8	6	31
0W_GH_FT	53	flowering	8.5	2	7	5	19
0W_GH_FT	53	flowering	9	6	11	2	8
B11	54	ions	4	0	2	1	1027
B11	54	ions	4.5	0	2	3	481
B11	54	ions	5	4	12	4	188
B11	54	ions	5.5	1	6	5	49
B11	54	ions	6	0	3	2	13
B11	54	ions	6.5	0	3	1	5
B11	54	ions	7	0	2	1	1
B11	54	ions	7.5	0	2	1	1
B11	54	ions	8	0	2	1	1
B11	54	ions	8.5	0	0	0	0
B11	54	ions	9	0	0	0	0
RP_GH	56	development	4	0	2	1	1067
RP_GH	56	development	4.5	0	12	6	465
RP_GH	56	development	5	7	32	4	214
RP_GH	56	development	5.5	3	11	6	88
RP_GH	56	development	6	1	6	2	64
RP_GH	56	development	6.5	0	2	3	29
RP_GH	56	development	7	1	5	2	7
RP_GH	56	development	7.5	0	2	2	3
RP_GH	56	development	8	0	2	1	1
RP_GH	56	development	8.5	0	2	1	1
RP_GH	56	development	9	0	0	0	0
LFS_GH	58	development	4	0	2	2	1018
LFS_GH	58	development	4.5	0	5	3	498
LFS_GH	58	development	5	2	11	6	291
LFS_GH	58	development	5.5	4	19	8	141
LFS_GH	58	development	6	1	18	5	105
LFS_GH	58	development	6.5	0	7	6	79
LFS_GH	58	development	7	0	5	5	40
LFS_GH	58	development	7.5	0	3	4	14
LFS_GH	58	development	8	0	2	2	5
LFS_GH	58	development	8.5	0	0	0	4
LFS_GH	58	development	9	0	0	0	4
Germ_10	59	development	4	0	3	1	455
Germ_10	59	development	4.5	0	2	4	156
Germ_10	59	development	5	0	6	11	43
Germ_10	59	development	5.5	20	45	10	17
Germ_10	59	development	6	6	8	2	7
Germ_10	59	development	6.5	6	8	1	3
Germ_10	59	development	7	0	0	0	0
Germ_10	59	development	7.5	0	0	0	0
Germ_10	59	development	8	0	0	0	0
Germ_10	59	development	8.5	0	0	0	0
Germ_10	59	development	9	0	0	0	0
Na23	5	ions	4	0	0	0	1143
Na23	5	ions	4.5	0	0	0	716
Na23	5	ions	5	0	2	1	379
Na23	5	ions	5.5	1	10	2	227
Na23	5	ions	6	1	12	4	111
Na23	5	ions	6.5	1	8	8	73
Na23	5	ions	7	1	4	6	44
Na23	5	ions	7.5	0	4	3	21
Na23	5	ions	8	0	4	5	20
Na23	5	ions	8.5	1	8	3	15
Na23	5	ions	9	1	7	4	13
Germ_16	60	development	4	0	3	1	1311
Germ_16	60	development	4.5	0	2	5	868
Germ_16	60	development	5	1	14	4	408
Germ_16	60	development	5.5	0	24	6	288
Germ_16	60	development	6	4	27	5	82
Germ_16	60	development	6.5	6	22	3	39
Germ_16	60	development	7	2	11	2	29
Germ_16	60	development	7.5	0	4	3	22
Germ_16	60	development	8	0	2	1	1
Germ_16	60	development	8.5	0	2	1	1
Germ_16	60	development	9	0	0	0	0
At1_CFU2	63	defense	4	0	3	2	273
At1_CFU2	63	defense	4.5	5	18	7	55
At1_CFU2	63	defense	5	19	18	5	24
At1_CFU2	63	defense	5.5	3	7	1	3
At1_CFU2	63	defense	6	0	0	0	0
At1_CFU2	63	defense	6.5	0	0	0	0
At1_CFU2	63	defense	7	0	0	0	0
At1_CFU2	63	defense	7.5	0	0	0	0
At1_CFU2	63	defense	8	0	0	0	0
At1_CFU2	63	defense	8.5	0	0	0	0
At1_CFU2	63	defense	9	0	0	0	0
Ni60	64	ions	4	0	2	1	735
Ni60	64	ions	4.5	0	2	1	169
Ni60	64	ions	5	5	20	5	35
Ni60	64	ions	5.5	5	16	3	15
Ni60	64	ions	6	0	0	0	3
Ni60	64	ions	6.5	0	0	0	0
Ni60	64	ions	7	0	0	0	0
Ni60	64	ions	7.5	0	0	0	0
Ni60	64	ions	8	0	0	0	0
Ni60	64	ions	8.5	0	0	0	0
Ni60	64	ions	9	0	0	0	0
P31	65	ions	4	0	2	3	618
P31	65	ions	4.5	0	3	2	292
P31	65	ions	5	3	19	7	38
P31	65	ions	5.5	4	10	6	14
P31	65	ions	6	0	7	1	4
P31	65	ions	6.5	0	3	1	2
P31	65	ions	7	0	2	1	1
P31	65	ions	7.5	0	0	0	0
P31	65	ions	8	0	0	0	0
P31	65	ions	8.5	0	0	0	0
P31	65	ions	9	0	0	0	0
As75	67	ions	4	0	2	1	1071
As75	67	ions	4.5	0	2	2	304
As75	67	ions	5	0	3	3	90
As75	67	ions	5.5	3	21	5	36
As75	67	ions	6	10	13	2	10
As75	67	ions	6.5	0	2	2	6
As75	67	ions	7	0	0	0	3
As75	67	ions	7.5	0	0	0	3
As75	67	ions	8	0	0	0	3
As75	67	ions	8.5	0	0	0	0
As75	67	ions	9	0	0	0	0
Germ_in_dark	68	development	4	0	2	1	637
Germ_in_dark	68	development	4.5	0	3	2	459
Germ_in_dark	68	development	5	9	23	4	430
Germ_in_dark	68	development	5.5	1	15	5	396
Germ_in_dark	68	development	6	1	13	6	385
Germ_in_dark	68	development	6.5	1	11	3	325
Germ_in_dark	68	development	7	0	7	3	290
Germ_in_dark	68	development	7.5	0	4	4	129
Germ_in_dark	68	development	8	0	3	2	124
Germ_in_dark	68	development	8.5	0	0	0	2
Germ_in_dark	68	development	9	0	0	0	0
FRI	69	flowering	4	0	0	0	1906
FRI	69	flowering	4.5	0	2	3	1068
FRI	69	flowering	5	0	3	6	549
FRI	69	flowering	5.5	1	13	6	309
FRI	69	flowering	6	4	20	7	156
FRI	69	flowering	6.5	5	22	6	79
FRI	69	flowering	7	6	19	4	60
FRI	69	flowering	7.5	1	10	4	39
FRI	69	flowering	8	1	9	4	28
FRI	69	flowering	8.5	1	7	3	15
FRI	69	flowering	9	3	10	2	12
As_CFU2	70	defense	4	0	3	2	135
As_CFU2	70	defense	4.5	66	57	7	20
As_CFU2	70	defense	5	19	23	1	6
As_CFU2	70	defense	5.5	0	0	0	0
As_CFU2	70	defense	6	0	0	0	0
As_CFU2	70	defense	6.5	0	0	0	0
As_CFU2	70	defense	7	0	0	0	0
As_CFU2	70	defense	7.5	0	0	0	0
As_CFU2	70	defense	8	0	0	0	0
As_CFU2	70	defense	8.5	0	0	0	0
As_CFU2	70	defense	9	0	0	0	0
Trichome_avg_C	71	defense	4	0	2	1	747
Trichome_avg_C	71	defense	4.5	4	13	4	313
Trichome_avg_C	71	defense	5	2	6	4	179
Trichome_avg_C	71	defense	5.5	2	6	3	97
Trichome_avg_C	71	defense	6	1	4	2	10
Trichome_avg_C	71	defense	6.5	0	2	4	8
Trichome_avg_C	71	defense	7	0	0	0	5
Trichome_avg_C	71	defense	7.5	0	0	0	5
Trichome_avg_C	71	defense	8	0	0	0	5
Trichome_avg_C	71	defense	8.5	0	0	0	0
Trichome_avg_C	71	defense	9	0	0	0	0
Vern_Growth	72	development	4	0	3	1	811
Vern_Growth	72	development	4.5	0	5	2	383
Vern_Growth	72	development	5	1	13	5	193
Vern_Growth	72	development	5.5	1	11	4	121
Vern_Growth	72	development	6	0	7	2	46
Vern_Growth	72	development	6.5	3	9	2	15
Vern_Growth	72	development	7	1	4	3	12
Vern_Growth	72	development	7.5	0	3	4	8
Vern_Growth	72	development	8	0	2	1	1
Vern_Growth	72	development	8.5	0	0	0	0
Vern_Growth	72	development	9	0	0	0	0
Mo98	73	ions	4	0	2	1	770
Mo98	73	ions	4.5	0	2	2	464
Mo98	73	ions	5	0	3	3	277
Mo98	73	ions	5.5	0	15	3	167
Mo98	73	ions	6	3	14	4	69
Mo98	73	ions	6.5	0	6	4	59
Mo98	73	ions	7	0	4	3	42
Mo98	73	ions	7.5	0	3	2	38
Mo98	73	ions	8	0	2	1	9
Mo98	73	ions	8.5	0	2	1	7
Mo98	73	ions	9	0	0	0	6
Zn66	76	ions	4	0	2	1	156
Zn66	76	ions	4.5	2	8	9	34
Zn66	76	ions	5	2	10	2	8
Zn66	76	ions	5.5	0	3	1	2
Zn66	76	ions	6	0	2	1	1
Zn66	76	ions	6.5	0	0	0	0
Zn66	76	ions	7	0	0	0	0
Zn66	76	ions	7.5	0	0	0	0
Zn66	76	ions	8	0	0	0	0
Zn66	76	ions	8.5	0	0	0	0
Zn66	76	ions	9	0	0	0	0
Trichome_avg_JA	77	defense	4	0	0	0	1262
Trichome_avg_JA	77	defense	4.5	0	7	2	688
Trichome_avg_JA	77	defense	5	0	7	6	359
Trichome_avg_JA	77	defense	5.5	1	11	5	233
Trichome_avg_JA	77	defense	6	1	12	2	73
Trichome_avg_JA	77	defense	6.5	0	5	2	52
Trichome_avg_JA	77	defense	7	0	4	1	31
Trichome_avg_JA	77	defense	7.5	0	2	1	29
Trichome_avg_JA	77	defense	8	0	2	2	23
Trichome_avg_JA	77	defense	8.5	0	0	0	0
Trichome_avg_JA	77	defense	9	0	0	0	0
Silique_16	79	development	4	0	2	2	443
Silique_16	79	development	4.5	2	13	2	223
Silique_16	79	development	5	5	21	3	107
Silique_16	79	development	5.5	9	21	2	31
Silique_16	79	development	6	1	7	5	19
Silique_16	79	development	6.5	2	4	2	4
Silique_16	79	development	7	1	4	1	2
Silique_16	79	development	7.5	0	2	1	1
Silique_16	79	development	8	0	2	1	1
Silique_16	79	development	8.5	0	0	0	0
Silique_16	79	development	9	0	0	0	0
K39	81	ions	4	0	2	1	598
K39	81	ions	4.5	0	3	3	271
K39	81	ions	5	0	6	6	127
K39	81	ions	5.5	2	10	3	37
K39	81	ions	6	2	4	2	25
K39	81	ions	6.5	0	2	1	1
K39	81	ions	7	0	0	0	0
K39	81	ions	7.5	0	0	0	0
K39	81	ions	8	0	0	0	0
K39	81	ions	8.5	0	0	0	0
K39	81	ions	9	0	0	0	0
0W_GH_LN	82	flowering	4	0	2	2	2287
0W_GH_LN	82	flowering	4.5	0	2	3	1225
0W_GH_LN	82	flowering	5	0	2	5	630
0W_GH_LN	82	flowering	5.5	0	4	10	308
0W_GH_LN	82	flowering	6	2	20	5	126
0W_GH_LN	82	flowering	6.5	1	15	1	58
0W_GH_LN	82	flowering	7	3	13	2	28
0W_GH_LN	82	flowering	7.5	2	9	2	14
0W_GH_LN	82	flowering	8	2	5	2	6
0W_GH_LN	82	flowering	8.5	0	3	2	4
0W_GH_LN	82	flowering	9	0	2	2	3
At2	83	defense	4	0	2	2	2424
At2	83	defense	4.5	0	2	2	1721
At2	83	defense	5	0	7	3	1031
At2	83	defense	5.5	2	21	4	366
At2	83	defense	6	8	35	3	195
At2	83	defense	6.5	3	23	4	104
At2	83	defense	7	4	21	7	43
At2	83	defense	7.5	1	14	4	24
At2	83	defense	8	0	8	4	15
At2	83	defense	8.5	1	5	2	7
At2	83	defense	9	1	4	1	2
At1	84	defense	4	0	2	2	870
At1	84	defense	4.5	0	7	3	541
At1	84	defense	5	4	20	5	65
At1	84	defense	5.5	2	12	3	36
At1	84	defense	6	6	13	3	20
At1	84	defense	6.5	5	10	2	16
At1	84	defense	7	0	2	3	11
At1	84	defense	7.5	0	2	2	4
At1	84	defense	8	0	0	0	0
At1	84	defense	8.5	0	0	0	0
At1	84	defense	9	0	0	0	0
LN10	85	flowering	4	0	2	1	1273
LN10	85	flowering	4.5	0	2	2	711
LN10	85	flowering	5	3	25	7	311
LN10	85	flowering	5.5	3	23	3	105
LN10	85	flowering	6	1	18	6	68
LN10	85	flowering	6.5	2	15	5	46
LN10	85	flowering	7	2	14	3	12
LN10	85	flowering	7.5	3	7	1	3
LN10	85	flowering	8	1	4	1	2
LN10	85	flowering	8.5	0	2	1	1
LN10	85	flowering	9	0	2	1	1
FT_Field	86	flowering	4	0	2	1	1525
FT_Field	86	flowering	4.5	0	7	4	800
FT_Field	86	flowering	5	1	11	4	443
FT_Field	86	flowering	5.5	1	14	4	289
FT_Field	86	flowering	6	0	17	4	147
FT_Field	86	flowering	6.5	1	17	2	92
FT_Field	86	flowering	7	2	17	1	58
FT_Field	86	flowering	7.5	1	8	3	43
FT_Field	86	flowering	8	0	6	3	39
FT_Field	86	flowering	8.5	0	5	2	26
FT_Field	86	flowering	9	0	5	4	20
LN16	87	flowering	4	0	2	1	3151
LN16	87	flowering	4.5	0	2	2	1786
LN16	87	flowering	5	1	9	1	1012
LN16	87	flowering	5.5	2	29	6	540
LN16	87	flowering	6	1	29	3	365
LN16	87	flowering	6.5	1	28	4	272
LN16	87	flowering	7	0	19	6	131
LN16	87	flowering	7.5	1	18	6	77
LN16	87	flowering	8	2	12	5	58
LN16	87	flowering	8.5	1	10	3	33
LN16	87	flowering	9	0	6	2	13
LD	89	flowering	4	0	2	2	2694
LD	89	flowering	4.5	0	2	1	1376
LD	89	flowering	5	0	2	1	748
LD	89	flowering	5.5	0	7	3	469
LD	89	flowering	6	5	24	8	292
LD	89	flowering	6.5	9	26	9	212
LD	89	flowering	7	2	12	9	145
LD	89	flowering	7.5	1	5	7	77
LD	89	flowering	8	1	7	8	41
LD	89	flowering	8.5	1	6	4	22
LD	89	flowering	9	1	5	2	5
Seedling_Growth	90	development	4	0	2	1	286
Seedling_Growth	90	development	4.5	0	6	8	45
Seedling_Growth	90	development	5	0	3	3	19
Seedling_Growth	90	development	5.5	0	4	5	9
Seedling_Growth	90	development	6	2	6	1	3
Seedling_Growth	90	development	6.5	0	0	0	0
Seedling_Growth	90	development	7	0	0	0	0
Seedling_Growth	90	development	7.5	0	0	0	0
Seedling_Growth	90	development	8	0	0	0	0
Seedling_Growth	90	development	8.5	0	0	0	0
Seedling_Growth	90	development	9	0	0	0	0
S34	91	ions	4	0	2	1	302
S34	91	ions	4.5	0	3	3	172
S34	91	ions	5	5	10	7	33
S34	91	ions	5.5	1	6	1	3
S34	91	ions	6	0	0	0	0
S34	91	ions	6.5	0	0	0	0
S34	91	ions	7	0	0	0	0
S34	91	ions	7.5	0	0	0	0
S34	91	ions	8	0	0	0	0
S34	91	ions	8.5	0	0	0	0
S34	91	ions	9	0	0	0	0
DW	93	development	4	0	0	0	1075
DW	93	development	4.5	0	3	2	332
DW	93	development	5	0	3	2	135
DW	93	development	5.5	6	10	7	53
DW	93	development	6	2	6	1	3
DW	93	development	6.5	0	2	1	1
DW	93	development	7	0	0	0	0
DW	93	development	7.5	0	0	0	0
DW	93	development	8	0	0	0	0
DW	93	development	8.5	0	0	0	0
DW	93	development	9	0	0	0	0
Seed_Dormancy	94	development	4	0	0	0	1052
Seed_Dormancy	94	development	4.5	0	6	3	570
Seed_Dormancy	94	development	5	0	11	4	455
Seed_Dormancy	94	development	5.5	0	7	4	307
Seed_Dormancy	94	development	6	0	5	6	42
Seed_Dormancy	94	development	6.5	0	2	2	27
Seed_Dormancy	94	development	7	0	3	3	11
Seed_Dormancy	94	development	7.5	0	3	1	2
Seed_Dormancy	94	development	8	0	3	1	2
Seed_Dormancy	94	development	8.5	0	3	1	2
Seed_Dormancy	94	development	9	0	0	0	0
Mn55	95	ions	4	0	0	0	998
Mn55	95	ions	4.5	0	0	0	557
Mn55	95	ions	5	0	8	1	181
Mn55	95	ions	5.5	5	17	2	87
Mn55	95	ions	6	4	8	5	39
Mn55	95	ions	6.5	0	3	5	16
Mn55	95	ions	7	0	0	0	12
Mn55	95	ions	7.5	0	0	0	0
Mn55	95	ions	8	0	0	0	0
Mn55	95	ions	8.5	0	0	0	0
Mn55	95	ions	9	0	0	0	0
Silique_22	96	development	4	0	2	1	316
Silique_22	96	development	4.5	1	10	2	100
Silique_22	96	development	5	2	15	2	34
Silique_22	96	development	5.5	1	7	3	21
Silique_22	96	development	6	6	11	1	4
Silique_22	96	development	6.5	3	7	1	3
Silique_22	96	development	7	0	2	1	1
Silique_22	96	development	7.5	0	0	0	0
Silique_22	96	development	8	0	0	0	0
Silique_22	96	development	8.5	0	0	0	0
Silique_22	96	development	9	0	0	0	0
Fe56	98	ions	4	0	2	1	389
Fe56	98	ions	4.5	0	4	3	112
Fe56	98	ions	5	5	18	5	31
Fe56	98	ions	5.5	1	4	1	2
Fe56	98	ions	6	0	0	0	0
Fe56	98	ions	6.5	0	0	0	0
Fe56	98	ions	7	0	0	0	0
Fe56	98	ions	7.5	0	0	0	0
Fe56	98	ions	8	0	0	0	0
Fe56	98	ions	8.5	0	0	0	0
Fe56	98	ions	9	0	0	0	0
8W_GH_FT	99	flowering	4	0	0	0	3874
8W_GH_FT	99	flowering	4.5	0	2	1	2572
8W_GH_FT	99	flowering	5	0	2	2	1694
8W_GH_FT	99	flowering	5.5	0	9	3	1147
8W_GH_FT	99	flowering	6	0	8	2	807
8W_GH_FT	99	flowering	6.5	0	19	6	422
8W_GH_FT	99	flowering	7	0	20	8	282
8W_GH_FT	99	flowering	7.5	1	20	5	174
8W_GH_FT	99	flowering	8	3	19	5	95
8W_GH_FT	99	flowering	8.5	8	20	3	57
8W_GH_FT	99	flowering	9	2	13	2	51
