## Supplementary material for "Genotype networks of 80 quantitative *Arabidopsis thaliana* phenotypes reveal phenotypic evolvability despite pervasive epistasis": S6Table

### Sheet: TableS6
S6 Table: Overview of genomic positions that may be in linkage disequilibrium
phenotype name	phenotype number	phenotype category	name of group with genomic positions that may be in LD	number of genomic positions in group	genomic positions in group1
4W	100	flowering	chr1_1	2	1_26158221;1_26159749
4W	100	flowering	chr5_1	2	5_25982001;5_26080323
4W	100	flowering	chr5_2	2	5_17947527;5_17954453
Li7	101	ions	chr4_1	2	4_564616;4_562506
FT22	102	flowering	chr4_1	6	4_17257915;4_17039199;4_17284226;4_17262202;4_17404656;4_17638172
FT22	102	flowering	chr1_1	2	1_15704525;1_15874705
As2	103	defense	chr1_1	2	1_13373010;1_13200203
As2	103	defense	chr2_1	2	2_3759436;2_3917474
As2	103	defense	chr2_2	3	2_16456811;2_16492361;2_16518549
As2	103	defense	chr2_3	2	2_590525;2_610415
SDV	104	flowering	chr1_1	2	1_26113103;1_26084246
SDV	104	flowering	chr1_2	2	1_13017526;1_13018402
SDV	104	flowering	chr5_1	2	5_7005854;5_7003955
SDV	104	flowering	chr5_2	2	5_19532706;5_19506109
SDV	104	flowering	chr3_1	2	3_11691090;3_11580875
Mg25	105	ions	chr1_1	2	1_12608483;1_12545566
Mg25	105	ions	chr1_2	2	1_24234170;1_24234176
Bs	10	defense	chr1_1	2	1_8298622;1_8298649
2W	11	flowering	chr2_1	2	2_9580035;2_9581436
2W	11	flowering	chr2_2	6	2_13866426;2_13865317;2_13905812;2_13897335;2_13858056;2_13891187
Cd114	13	ions	chr1_1	2	1_22837829;1_22995597
Storage_28_days	15	development	chr3_1	5	3_15975832;3_15947901;3_15868598;3_15926853;3_15852583
FT_Diameter_Field	1	flowering	chr4_1	2	4_15598786;4_15761294
FT_Diameter_Field	1	flowering	chr5_1	2	5_15075194;5_15080111
As2_CFU2	21	defense	chr5_1	2	5_7784002;5_7781794
As2_CFU2	21	defense	chr4_1	2	4_1380928;4_1388832
Co59	22	ions	chr1_1	2	1_16447059;1_16457781
Co59	22	ions	chr4_1	2	4_10830201;4_10830168
FW	23	development	chr3_1	2	3_11784252;3_11756677
FW	23	development	chr4_1	2	4_6913472;4_6910084
Cu65	24	ions	chr2_1	2	2_10675625;2_10684879
Cu65	24	ions	chr3_1	2	3_12169106;3_12169128
Bacterial_titer	25	defense	chr4_1	3	4_480388;4_476416;4_482965
Bacterial_titer	25	defense	chr1_1	3	1_15672509;1_15672256;1_15673032
Width_22	26	development	chr4_1	2	4_17570680;4_17569323
Width_22	26	development	chr1_1	2	1_19778634;1_19780571
Storage_56_days	27	development	chr3_1	2	3_14576980;3_14576899
At2_CFU2	2	defense	chr1_1	2	1_22483029;1_22491826
At2_CFU2	2	defense	chr1_2	2	1_9412504;1_9412310
FT16	30	flowering	chr1_1	2	1_13421884;1_13514046
FT16	30	flowering	chr2_1	2	2_9595587;2_9580623
FT16	30	flowering	chr4_1	2	4_158438;4_157993
FT16	30	flowering	chr3_1	2	3_8891174;3_8801397
FT_Duration_GH	32	development	chr5_1	4	5_14240675;5_14218048;5_14216647;5_14212715
FT_Duration_GH	32	development	chr5_2	4	5_4942408;5_4743842;5_4680437;5_4735001
Se82	33	ions	chr5_1	2	5_1329987;5_1307459
LDV	34	flowering	chr5_1	3	5_18582647;5_18576038;5_18578116
8W_GH_LN	36	flowering	chr3_1	4	3_10480363;3_10440363;3_10417675;3_10415952
8W_GH_LN	36	flowering	chr3_2	2	3_16900375;3_16905181
8W_GH_LN	36	flowering	chr2_1	3	2_10469078;2_10467729;2_10379116
8W_GH_LN	36	flowering	chr4_1	2	4_853314;4_858827
8W_GH_LN	36	flowering	chr5_1	2	5_3263603;5_3246326
0W	37	flowering	chr4_1	3	4_1421705;4_1190468;4_1191029
0W	37	flowering	chr4_2	2	4_429928;4_437348
0W	37	flowering	chr2_1	2	2_9333792;2_9581436
0W	37	flowering	chr5_1	2	5_18577487;5_18579409
MT_GH	38	development	chr5_1	3	5_8249352;5_8240445;5_8194843
MT_GH	38	development	chr5_2	2	5_17479535;5_17389979
MT_GH	38	development	chr3_1	3	3_6989236;3_7056216;3_7056351
After_Vern_Growth	39	development	chr3_1	2	3_21680457;3_21764967
After_Vern_Growth	39	development	chr3_2	2	3_9859579;3_9853061
After_Vern_Growth	39	development	chr1_1	2	1_25979980;1_26185661
After_Vern_Growth	39	development	chr2_1	2	2_1049320;2_852630
LN22	41	flowering	chr1_1	2	1_16205288;1_16204672
LN22	41	flowering	chr1_2	2	1_1584248;1_1613247
LN22	41	flowering	chr4_1	5	4_17407492;4_17406514;4_17472932;4_17404483;4_17404656
LN22	41	flowering	chr5_1	2	5_9876685;5_9944376
LN22	41	flowering	chr5_2	3	5_13688437;5_13905859;5_13777505
Bs_CFU2	42	defense	chr1_1	2	1_19034609;1_19157862
Bs_CFU2	42	defense	chr5_1	2	5_21355970;5_21356623
Germ_22	45	development	chr2_1	3	2_15987269;2_15831844;2_16011639
Germ_22	45	development	chr4_1	2	4_8582772;4_8581981
Germ_22	45	development	chr3_1	2	3_15351391;3_15339642
Germ_22	45	development	chr3_2	2	3_1342068;3_1354998
SD	47	flowering	chr4_1	2	4_153402;4_154492
8W	48	flowering	chr1_1	2	1_9726740;1_9713049
8W	48	flowering	chr2_1	2	2_4952405;2_4921177
FT_GH	49	flowering	chr4_1	2	4_6110388;4_6264227
FT_GH	49	flowering	chr4_2	3	4_488388;4_489095;4_437348
FT_GH	49	flowering	chr2_1	2	2_13161769;2_13148048
FT_GH	49	flowering	chr5_1	2	5_2268987;5_2404911
FT_GH	49	flowering	chr1_1	2	1_19797924;1_19768773
FT_GH	49	flowering	chr1_2	2	1_9248951;1_9417328
FT_GH	49	flowering	chr3_1	3	3_18909456;3_18910518;3_18895909
DSDS50	50	development	chr1_1	2	1_21416319;1_21358703
Ca43	51	ions	chr2_1	2	2_12101896;2_12094353
LC_Duration_GH	52	development	chr2_1	2	2_7133280;2_7132524
0W_GH_FT	53	flowering	chr1_1	2	1_19701129;1_19755967
0W_GH_FT	53	flowering	chr1_2	2	1_3940501;1_3899250
0W_GH_FT	53	flowering	chr2_1	3	2_9581436;2_9333792;2_9602595
B11	54	ions	chr5_1	3	5_26817862;5_26804068;5_26836022
B11	54	ions	chr3_1	2	3_13083203;3_13085686
LFS_GH	58	development	chr4_1	2	4_488388;4_435252
LFS_GH	58	development	chr2_1	2	2_7133280;2_7132540
LFS_GH	58	development	chr3_1	3	3_18912941;3_18908167;3_18895909
LFS_GH	58	development	chr1_1	2	1_4704775;1_4707407
Germ_10	59	development	chr4_1	2	4_9205657;4_9159271
Germ_10	59	development	chr5_1	2	5_14043582;5_13812945
Germ_10	59	development	chr1_1	2	1_9638915;1_9745952
Na23	5	ions	chr4_1	3	4_6391286;4_6383439;4_6384000
Germ_16	60	development	chr1_1	3	1_17289774;1_17250185;1_17262233
Germ_16	60	development	chr1_2	4	1_29439524;1_29415774;1_29440497;1_29431340
Germ_16	60	development	chr1_3	2	1_11144306;1_11196771
Germ_16	60	development	chr4_1	2	4_16729820;4_16754981
At1_CFU2	63	defense	chr1_1	2	1_10165450;1_10158951
At1_CFU2	63	defense	chr5_1	2	5_17566013;5_17560300
P31	65	ions	chr1_1	2	1_598048;1_598742
Germ_in_dark	68	development	chr4_1	11	4_7417753;4_7397985;4_7403070;4_7426811;4_7397239;4_7422776;4_7402287;4_7412527;4_7403650;4_7402896;4_7407267
FRI	69	flowering	chr4_1	8	4_248566;4_281486;4_269260;4_268990;4_237689;4_275349;4_244182;4_305713
Vern_Growth	72	development	chr5_1	2	5_8630343;5_8638324
Mo98	73	ions	chr3_1	2	3_22671118;3_22688226
Mo98	73	ions	chr2_1	2	2_10954952;2_10942927
Zn66	76	ions	chr2_1	3	2_7417051;2_7411810;2_7412444
Trichome_avg_JA	77	defense	chr5_1	2	5_10387555;5_10586396
At2	83	defense	chr4_1	2	4_1496780;4_1588563
At2	83	defense	chr5_1	3	5_18027793;5_18227675;5_18411288
At2	83	defense	chr1_1	3	1_21630584;1_21649809;1_21652410
LN10	85	flowering	chr5_1	2	5_17364764;5_17286860
LN16	87	flowering	chr2_1	2	2_12434599;2_12469499
LN16	87	flowering	chr4_1	2	4_9312386;4_9302165
LN16	87	flowering	chr4_2	4	4_6899852;4_7149798;4_6929481;4_6900406
LN16	87	flowering	chr4_3	2	4_176240;4_159219
LD	89	flowering	chr1_1	2	1_8050375;1_8053694
LD	89	flowering	chr1_2	3	1_3899250;1_3859375;1_3825668
Seedling_Growth	90	development	chr3_1	2	3_1194098;3_1193574
S34	91	ions	chr1_1	2	1_21864035;1_21861286
DW	93	development	chr3_1	2	3_6321639;3_6145346
Mn55	95	ions	chr3_1	2	3_16775260;3_16777401
Silique_22	96	development	chr2_1	2	2_12627756;2_12627701
8W_GH_FT	99	flowering	chr4_1	2	4_17262202;4_17290529
8W_GH_FT	99	flowering	chr3_1	2	3_6772354;3_6778889
8W_GH_FT	99	flowering	chr1_1	2	1_26722291;1_26774799
8W_GH_FT	99	flowering	chr1_2	2	1_26180385;1_26154062
8W_GH_FT	99	flowering	chr5_1	2	5_15251098;5_15316447
8W_GH_FT	99	flowering	chr2_1	2	2_18650473;2_18478161
1) genomic positions are reported in the format chromosome_position
